# A family-wide atlas of human connexin docking compatibility

**DOI:** 10.64898/2026.08.31.743583

**Authors:** Shan Ying, Joseph Peterman, Zheyan Song, Alissa T. Rzepski, Elizabeth Ransey

## Abstract

Gap junction (GJ) channels mediate direct intercellular communication by allowing the exchange of ions, metabolites, and signaling molecules between neighboring cells. Humans express 21 connexin (Cx) isoforms that can assemble into homotypic or heterotypic channels, creating a large potential interaction landscape that shapes tissue-specific communication networks. However, the rules governing which connexin isoforms can compatibly dock remain incompletely defined. Extracellular loop 2 (EL2) sequence features have been implicated in docking specificity and used to classify connexins into two canonical compatibility groups, K-N and H, but these assignments remain largely predictive. Most potential heterotypic connexin pairings have never been experimentally tested. This incomplete interaction map limits our ability to predict which connexin combinations can assemble, how isoform co-expression shapes intercellular communication, and how these relationships are altered or exploited in disease and engineered systems.

Here, we used the FETCH (Flow Enabled Tracking of Connexosomes in HEK Cells) assay to evaluate docking compatibility across the complete human connexin family. To support family-wide compatibility mapping, we used literature-supported heterotypic interactions to define a data-driven FETCH score threshold for high-confidence interaction compatibility. Homotypic FETCH measurements varied substantially across the 21 connexin isoforms, with 15 producing mean scores above the empirical threshold. We then extended FETCH analysis to all 210 pairwise heterotypic isoform combinations. The resulting interaction landscape largely recapitulated expected motif-class relationships, including enrichment within the two canonical compatibility groups, but also identified neighboring-group interactions and unexpected cross-group pairings that represented clear exceptions to class-based predictions. Consistent with these findings, pairwise EL2 motif similarity was only modestly associated with threshold-based interaction classification, indicating that EL2 similarity alone was insufficient to predict compatibility outcomes. Together, these findings suggest that motif class provides a broad organizing framework for connexin compatibility, but that pairwise docking specificity also depends on yet-unresolved isoform-specific determinants that produce neighboring-group relationships and clear cross-group exceptions. Notably, Cx46, a lens Cx also associated with melanoma and breast cancers, emerged as a broadly permissive isoform capable of interacting with partners from both major compatibility groups and more than half of the connexin family. Together, these findings establish the first family-wide experimental atlas of human connexin docking compatibility, defining canonical interactions, previously unrecognized pairings, and exceptions to established compatibility rules. This atlas provides a foundation for defining the molecular determinants of connexin specificity, understanding how isoform diversity shapes intercellular communication, and designing gap junction channels with controlled docking behavior.
