## Supplemental Table 1 for "A family-wide atlas of human connexin docking compatibility"

### Sheet: Pair_sorted_table
Connexin A	Connexin B	Pair	Pair type	WT/293FT average raw	WT/293FT average rounded 3dp	DKO average raw	DKO average rounded 3dp	FETCH call (WT-based)	WT/293FT replicates	DKO replicates	Group relationship	Group 1	Group 2	EL2 motif17 identity	EL2 motif17 identity percent	Literature status
Cx23	Cx23	Cx23/Cx23	homotypic	0.0361025	0.036	0.0760569	0.076	negative	26	15	within	Other	Other			blank
	Cx25	Cx23/Cx25	heterotypic	0.0324203	0.032	/	/	negative	6	/	distant	Other	K-N	0	0	blank
	Cx26	Cx23/Cx26	heterotypic	0.0337275	0.034	/	/	negative	6	/	distant	Other	K-N	0	0	blank
	Cx30	Cx23/Cx30	heterotypic	0.0269188	0.027	/	/	negative	6	/	distant	Other	K-N	0	0	blank
	Cx30.3	Cx23/Cx30.3	heterotypic	0.033189	0.033	0.0576168	0.058	negative	6	7	distant	Other	H	0	0	blank
	Cx31	Cx23/Cx31	heterotypic	0.0423006	0.042	/	/	negative	6	/	distant	Other	G1-other	0.0588235	5.88235	blank
	Cx31.1	Cx23/Cx31.1	heterotypic	0.0252446	0.025	/	/	negative	6	/	distant	Other	K-N	0	0	blank
	Cx31.3	Cx23/Cx31.3	heterotypic	0.0651445	0.065	0.0559518	0.056	negative	6	9	distant	Other	G2-other	0.0588235	5.88235	unreported
	Cx31.9	Cx23/Cx31.9	heterotypic	0.0362803	0.036	/	/	negative	6	/	distant	Other	H	0	0	blank
	Cx32	Cx23/Cx32	heterotypic	0.0290678	0.029	/	/	negative	6	/	distant	Other	K-N	0	0	blank
	Cx36	Cx23/Cx36	heterotypic	0.0256236	0.026	/	/	negative	6	/	distant	Other	G2-other	0.117647	11.7647	blank
	Cx37	Cx23/Cx37	heterotypic	0.0265062	0.027	/	/	negative	6	/	distant	Other	G2-other	0.0588235	5.88235	blank
	Cx40	Cx23/Cx40	heterotypic	0.0220225	0.022	/	/	negative	6	/	distant	Other	H	0	0	blank
	Cx40.1	Cx23/Cx40.1	heterotypic	0.0402384	0.04	/	/	negative	6	/	distant	Other	G2-other	0.0588235	5.88235	blank
	Cx43	Cx23/Cx43	heterotypic	0.0377761	0.038	/	/	negative	6	/	distant	Other	H	0	0	blank
	Cx45	Cx23/Cx45	heterotypic	0.0239918	0.024	0.0541499	0.054	negative	6	10	distant	Other	H	0	0	blank
	Cx46	Cx23/Cx46	heterotypic	0.0404149	0.04	0.0523326	0.052	negative	11	10	distant	Other	K-N	0	0	blank
	Cx47	Cx23/Cx47	heterotypic	0.030829	0.031	/	/	negative	6	/	distant	Other	H	0	0	unreported
	Cx50	Cx23/Cx50	heterotypic	0.0337686	0.034	/	/	negative	6	/	distant	Other	K-N	0	0	blank
	Cx59	Cx23/Cx59	heterotypic	0.0320842	0.032	/	/	negative	5	/	distant	Other	G1-other	0	0	blank
	Cx62	Cx23/Cx62	heterotypic	0.0420444	0.042	/	/	negative	6	/	distant	Other	K-N	0	0	blank
Cx25	Cx25	Cx25/Cx25	homotypic	0.0392925	0.039	0.0468065	0.047	negative	15	7	within	K-N	K-N			blank
	Cx26	Cx25/Cx26	heterotypic	0.0356088	0.036	/	/	negative	6	/	within	K-N	K-N	0.705882	70.5882	blank
	Cx30	Cx25/Cx30	heterotypic	0.0284916	0.028	/	/	negative	6	/	within	K-N	K-N	0.705882	70.5882	blank
	Cx30.3	Cx25/Cx30.3	heterotypic	0.0357294	0.036	0.0463723	0.046	negative	6	10	distant	K-N	H	0.588235	58.8235	blank
	Cx31	Cx25/Cx31	heterotypic	0.040473	0.04	/	/	negative	6	/	neighbor	K-N	G1-other	0.470588	47.0588	blank
	Cx31.1	Cx25/Cx31.1	heterotypic	0.0308608	0.031	/	/	negative	6	/	within	K-N	K-N	0.764706	76.4706	blank
	Cx31.3	Cx25/Cx31.3	heterotypic	0.0633897	0.063	0.0521687	0.052	negative	6	9	distant	K-N	G2-other	0	0	blank
	Cx31.9	Cx25/Cx31.9	heterotypic	0.0440435	0.044	/	/	negative	9	/	distant	K-N	H	0.588235	58.8235	blank
	Cx32	Cx25/Cx32	heterotypic	0.0336789	0.034	/	/	negative	6	/	within	K-N	K-N	0.764706	76.4706	blank
	Cx36	Cx25/Cx36	heterotypic	0.0341823	0.034	/	/	negative	6	/	distant	K-N	G2-other	0	0	blank
	Cx37	Cx25/Cx37	heterotypic	0.0312344	0.031	/	/	negative	6	/	distant	K-N	G2-other	0.529412	52.9412	blank
	Cx40	Cx25/Cx40	heterotypic	0.026606	0.027	/	/	negative	6	/	distant	K-N	H	0.411765	41.1765	blank
	Cx40.1	Cx25/Cx40.1	heterotypic	0.0418457	0.042	/	/	negative	6	/	distant	K-N	G2-other	0.117647	11.7647	blank
	Cx43	Cx25/Cx43	heterotypic	0.0382724	0.038	/	/	negative	6	/	distant	K-N	H	0.529412	52.9412	blank
	Cx45	Cx25/Cx45	heterotypic	0.0269477	0.027	0.0431001	0.043	negative	6	9	distant	K-N	H	0.529412	52.9412	blank
	Cx46	Cx25/Cx46	heterotypic	0.0448839	0.045	0.0464682	0.046	negative	6	9	within	K-N	K-N	0.764706	76.4706	blank
	Cx47	Cx25/Cx47	heterotypic	0.0324035	0.032	/	/	negative	6	/	distant	K-N	H	0.529412	52.9412	blank
	Cx50	Cx25/Cx50	heterotypic	0.0338484	0.034	/	/	negative	6	/	within	K-N	K-N	0.588235	58.8235	blank
	Cx59	Cx25/Cx59	heterotypic	0.0294869	0.029	/	/	negative	5	/	neighbor	K-N	G1-other	0.588235	58.8235	blank
	Cx62	Cx25/Cx62	heterotypic	0.0389275	0.039	/	/	negative	6	/	within	K-N	K-N	0.647059	64.7059	blank
Cx26	Cx26	Cx26/Cx26	homotypic	0.312404	0.312	0.173709	0.174	positive	15	6	within	K-N	K-N			blank
	Cx30	Cx26/Cx30	heterotypic	0.237993	0.238	/	/	positive	6	/	within	K-N	K-N	0.705882	70.5882	reported_positive
	Cx30.3	Cx26/Cx30.3	heterotypic	0.0426889	0.043	0.0489227	0.049	negative	8	9	distant	K-N	H	0.588235	58.8235	insufficient evidence
	Cx31	Cx26/Cx31	heterotypic	0.250722	0.251	/	/	positive	6	/	neighbor	K-N	G1-other	0.529412	52.9412	conflicted
	Cx31.1	Cx26/Cx31.1	heterotypic	0.0394244	0.039	/	/	negative	6	/	within	K-N	K-N	0.705882	70.5882	unreported
	Cx31.3	Cx26/Cx31.3	heterotypic	0.0547498	0.055	0.0424264	0.042	negative	6	8	distant	K-N	G2-other	0	0	unreported
	Cx31.9	Cx26/Cx31.9	heterotypic	0.0844009	0.084	/	/	positive	5	/	distant	K-N	H	0.705882	70.5882	reported_positive
	Cx32	Cx26/Cx32	heterotypic	0.282388	0.282	/	/	positive	6	/	within	K-N	K-N	0.823529	82.3529	reported_positive
	Cx36	Cx26/Cx36	heterotypic	0.0344118	0.034	/	/	negative	6	/	distant	K-N	G2-other	0	0	reported_negative
	Cx37	Cx26/Cx37	heterotypic	0.036114	0.036	/	/	negative	9	/	distant	K-N	G2-other	0.647059	64.7059	reported_negative
	Cx40	Cx26/Cx40	heterotypic	0.0310855	0.031	/	/	negative	6	/	distant	K-N	H	0.529412	52.9412	reported_negative
	Cx40.1	Cx26/Cx40.1	heterotypic	0.0758762	0.076	/	/	positive	6	/	distant	K-N	G2-other	0.117647	11.7647	unreported
	Cx43	Cx26/Cx43	heterotypic	0.0390433	0.039	/	/	negative	6	/	distant	K-N	H	0.588235	58.8235	conflicted
	Cx45	Cx26/Cx45	heterotypic	0.0364189	0.036	0.0358393	0.036	negative	6	7	distant	K-N	H	0.529412	52.9412	reported_negative
	Cx46	Cx26/Cx46	heterotypic	0.232425	0.232	0.160511	0.161	positive	7	8	within	K-N	K-N	0.764706	76.4706	reported_positive
	Cx47	Cx26/Cx47	heterotypic	0.0492577	0.049	/	/	negative	6	/	distant	K-N	H	0.647059	64.7059	reported_negative
	Cx50	Cx26/Cx50	heterotypic	0.170968	0.171	/	/	positive	9	/	within	K-N	K-N	0.764706	76.4706	reported_positive
	Cx59	Cx26/Cx59	heterotypic	0.0286327	0.029	/	/	negative	7	/	neighbor	K-N	G1-other	0.705882	70.5882	unreported
	Cx62	Cx26/Cx62	heterotypic	0.0455377	0.046	/	/	negative	7	/	within	K-N	K-N	0.764706	76.4706	blank
Cx30	Cx30	Cx30/Cx30	homotypic	0.147939	0.148	0.135299	0.135	positive	15	6	within	K-N	K-N			blank
	Cx30.3	Cx30/Cx30.3	heterotypic	0.0356388	0.036	0.0396618	0.04	negative	6	9	distant	K-N	H	0.588235	58.8235	reported_positive
	Cx31	Cx30/Cx31	heterotypic	0.0368781	0.037	/	/	negative	6	/	neighbor	K-N	G1-other	0.529412	52.9412	reported_positive
	Cx31.1	Cx30/Cx31.1	heterotypic	0.0254802	0.025	/	/	negative	6	/	within	K-N	K-N	0.764706	76.4706	unreported
	Cx31.3	Cx30/Cx31.3	heterotypic	0.0439738	0.044	0.0501037	0.05	negative	8	9	distant	K-N	G2-other	0	0	unreported
	Cx31.9	Cx30/Cx31.9	heterotypic	0.0347741	0.035	/	/	negative	6	/	distant	K-N	H	0.588235	58.8235	reported_positive
	Cx32	Cx30/Cx32	heterotypic	0.203838	0.204	/	/	positive	6	/	within	K-N	K-N	0.705882	70.5882	reported_positive
	Cx36	Cx30/Cx36	heterotypic	0.0269717	0.027	/	/	negative	6	/	distant	K-N	G2-other	0	0	reported_negative
	Cx37	Cx30/Cx37	heterotypic	0.0271591	0.027	/	/	negative	6	/	distant	K-N	G2-other	0.647059	64.7059	unreported
	Cx40	Cx30/Cx40	heterotypic	0.0227753	0.023	/	/	negative	6	/	distant	K-N	H	0.470588	47.0588	reported_positive
	Cx40.1	Cx30/Cx40.1	heterotypic	0.0347768	0.035	/	/	negative	6	/	distant	K-N	G2-other	0.117647	11.7647	unreported
	Cx43	Cx30/Cx43	heterotypic	0.0251813	0.025	/	/	negative	6	/	distant	K-N	H	0.647059	64.7059	conflicted
	Cx45	Cx30/Cx45	heterotypic	0.0247878	0.025	0.0445023	0.045	negative	6	9	distant	K-N	H	0.588235	58.8235	reported_positive
	Cx46	Cx30/Cx46	heterotypic	0.16344	0.163	0.127835	0.128	positive	8	10	within	K-N	K-N	0.705882	70.5882	unreported
	Cx47	Cx30/Cx47	heterotypic	0.023463	0.023	/	/	negative	8	/	distant	K-N	H	0.588235	58.8235	conflicted
	Cx50	Cx30/Cx50	heterotypic	0.127868	0.128	/	/	positive	6	/	within	K-N	K-N	0.647059	64.7059	unreported
	Cx59	Cx30/Cx59	heterotypic	0.0289207	0.029	/	/	negative	9	/	neighbor	K-N	G1-other	0.647059	64.7059	unreported
	Cx62	Cx30/Cx62	heterotypic	0.0354671	0.035	/	/	negative	6	/	within	K-N	K-N	0.705882	70.5882	blank
Cx30.3	Cx30.3	Cx30.3/Cx30.3	homotypic	0.1327	0.133	0.0726406	0.073	positive	15	19	within	H	H			blank
	Cx31	Cx30.3/Cx31	heterotypic	0.041205	0.041	0.0514966	0.051	negative	6	9	distant	H	G1-other	0.588235	58.8235	insufficient evidence
	Cx31.1	Cx30.3/Cx31.1	heterotypic	0.0290604	0.029	0.0594405	0.059	negative	6	10	distant	H	K-N	0.529412	52.9412	unreported
	Cx31.3	Cx30.3/Cx31.3	heterotypic	0.0578584	0.058	0.0582557	0.058	negative	9	18	neighbor	H	G2-other	0	0	unreported
	Cx31.9	Cx30.3/Cx31.9	heterotypic	0.122889	0.123	0.193198	0.193	positive	9	6	within	H	H	0.705882	70.5882	unreported
	Cx32	Cx30.3/Cx32	heterotypic	0.0323041	0.032	0.044124	0.044	negative	6	10	distant	H	K-N	0.647059	64.7059	unreported
	Cx36	Cx30.3/Cx36	heterotypic	0.0311627	0.031	0.0439415	0.044	negative	6	10	neighbor	H	G2-other	0	0	unreported
	Cx37	Cx30.3/Cx37	heterotypic	0.122433	0.122	0.130134	0.13	positive	6	6	neighbor	H	G2-other	0.529412	52.9412	unreported
	Cx40	Cx30.3/Cx40	heterotypic	0.173949	0.174	0.115637	0.116	positive	6	8	within	H	H	0.588235	58.8235	unreported
	Cx40.1	Cx30.3/Cx40.1	heterotypic	0.0418701	0.042	0.0520637	0.052	negative	6	6	neighbor	H	G2-other	0.117647	11.7647	unreported
	Cx43	Cx30.3/Cx43	heterotypic	0.275889	0.276	0.333507	0.334	positive	6	4	within	H	H	0.588235	58.8235	reported_positive
	Cx45	Cx30.3/Cx45	heterotypic	0.246419	0.246	0.324464	0.324	positive	9	5	within	H	H	0.647059	64.7059	reported_negative
	Cx46	Cx30.3/Cx46	heterotypic	0.201909	0.202	0.164237	0.164	positive	8	18	distant	H	K-N	0.647059	64.7059	unreported
	Cx47	Cx30.3/Cx47	heterotypic	0.0904725	0.09	0.0770752	0.077	positive	8	9	within	H	H	0.647059	64.7059	unreported
	Cx50	Cx30.3/Cx50	heterotypic	0.045083	0.045	0.0695515	0.07	negative	6	7	distant	H	K-N	0.588235	58.8235	unreported
	Cx59	Cx30.3/Cx59	heterotypic	0.0330326	0.033	0	0	negative	8	0	distant	H	G1-other	0.470588	47.0588	unreported
	Cx62	Cx30.3/Cx62	heterotypic	0.0426744	0.043	0.0608365	0.061	negative	6	8	distant	H	K-N	0.529412	52.9412	blank
Cx31	Cx31	Cx31/Cx31	homotypic	0.200236	0.2	0.228816	0.229	positive	15	10	within	G1-other	G1-other			blank
	Cx31.1	Cx31/Cx31.1	heterotypic	0.0372181	0.037	/	/	negative	6	/	neighbor	G1-other	K-N	0.529412	52.9412	insufficient evidence
	Cx31.3	Cx31/Cx31.3	heterotypic	0.0576748	0.058	0.0526255	0.053	negative	9	9	distant	G1-other	G2-other	0.0588235	5.88235	unreported
	Cx31.9	Cx31/Cx31.9	heterotypic	0.120848	0.121	0.167031	0.167	positive	8	6	distant	G1-other	H	0.411765	41.1765	reported_positive
	Cx32	Cx31/Cx32	heterotypic	0.0504005	0.05	/	/	negative	6	/	neighbor	G1-other	K-N	0.529412	52.9412	conflicted
	Cx36	Cx31/Cx36	heterotypic	0.037009	0.037	/	/	negative	6	/	distant	G1-other	G2-other	0	0	reported_negative
	Cx37	Cx31/Cx37	heterotypic	0.0436693	0.044	/	/	negative	6	/	distant	G1-other	G2-other	0.470588	47.0588	reported_negative
	Cx40	Cx31/Cx40	heterotypic	0.037219	0.037	/	/	negative	6	/	distant	G1-other	H	0.411765	41.1765	reported_negative
	Cx40.1	Cx31/Cx40.1	heterotypic	0.0374192	0.037	/	/	negative	6	/	distant	G1-other	G2-other	0.117647	11.7647	unreported
	Cx43	Cx31/Cx43	heterotypic	0.0457515	0.046	/	/	negative	6	/	distant	G1-other	H	0.411765	41.1765	reported_negative
	Cx45	Cx31/Cx45	heterotypic	0.283742	0.284	0.29358	0.294	positive	9	4	distant	G1-other	H	0.411765	41.1765	conflicted
	Cx46	Cx31/Cx46	heterotypic	0.275071	0.275	0.246228	0.246	positive	8	7	neighbor	G1-other	K-N	0.529412	52.9412	unreported
	Cx47	Cx31/Cx47	heterotypic	0.132385	0.132	0.118279	0.118	positive	8	12	distant	G1-other	H	0.411765	41.1765	unreported
	Cx50	Cx31/Cx50	heterotypic	0.125852	0.126	/	/	positive	6	/	neighbor	G1-other	K-N	0.470588	47.0588	unreported
	Cx59	Cx31/Cx59	heterotypic	0.0365755	0.037	/	/	negative	9	/	within	G1-other	G1-other	0.470588	47.0588	unreported
	Cx62	Cx31/Cx62	heterotypic	0.0412762	0.041	/	/	negative	6	/	neighbor	G1-other	K-N	0.470588	47.0588	blank
Cx31.1	Cx31.1	Cx31.1/Cx31.1	homotypic	0.0388512	0.039	0.0588955	0.059	negative	14	10	within	K-N	K-N			blank
	Cx31.3	Cx31.1/Cx31.3	heterotypic	0.0507182	0.051	0.0678994	0.068	negative	9	7	distant	K-N	G2-other	0	0	unreported
	Cx31.9	Cx31.1/Cx31.9	heterotypic	0.0317128	0.032	/	/	negative	7	/	distant	K-N	H	0.529412	52.9412	unreported
	Cx32	Cx31.1/Cx32	heterotypic	0.0323081	0.032	/	/	negative	6	/	within	K-N	K-N	0.647059	64.7059	unreported
	Cx36	Cx31.1/Cx36	heterotypic	0.0297547	0.03	/	/	negative	6	/	distant	K-N	G2-other	0	0	unreported
	Cx37	Cx31.1/Cx37	heterotypic	0.0276356	0.028	/	/	negative	6	/	distant	K-N	G2-other	0.529412	52.9412	unreported
	Cx40	Cx31.1/Cx40	heterotypic	0.0298292	0.03	/	/	negative	6	/	distant	K-N	H	0.411765	41.1765	unreported
	Cx40.1	Cx31.1/Cx40.1	heterotypic	0.0351131	0.035	/	/	negative	6	/	distant	K-N	G2-other	0.117647	11.7647	unreported
	Cx43	Cx31.1/Cx43	heterotypic	0.0331603	0.033	/	/	negative	6	/	distant	K-N	H	0.588235	58.8235	unreported
	Cx45	Cx31.1/Cx45	heterotypic	0.0196594	0.02	0.0558208	0.056	negative	6	8	distant	K-N	H	0.529412	52.9412	unreported
	Cx46	Cx31.1/Cx46	heterotypic	0.0277848	0.028	0.0620075	0.062	negative	8	9	within	K-N	K-N	0.647059	64.7059	unreported
	Cx47	Cx31.1/Cx47	heterotypic	0.0227245	0.023	/	/	negative	11	/	distant	K-N	H	0.529412	52.9412	unreported
	Cx50	Cx31.1/Cx50	heterotypic	0.0300983	0.03	/	/	negative	6	/	within	K-N	K-N	0.588235	58.8235	unreported
	Cx59	Cx31.1/Cx59	heterotypic	0.0215188	0.022	/	/	negative	8	/	neighbor	K-N	G1-other	0.705882	70.5882	unreported
	Cx62	Cx31.1/Cx62	heterotypic	0.0357437	0.036	/	/	negative	6	/	within	K-N	K-N	0.647059	64.7059	blank
Cx31.3	Cx31.3	Cx31.3/Cx31.3	homotypic	0.10695	0.107	0.0513	0.051	positive	15	15	within	G2-other	G2-other			blank
	Cx31.9	Cx31.3/Cx31.9	heterotypic	0.0558258	0.056	0.0476768	0.048	negative	9	6	neighbor	G2-other	H	0	0	unreported
	Cx32	Cx31.3/Cx32	heterotypic	0.0684917	0.068	0.0415334	0.042	negative	6	7	distant	G2-other	K-N	0	0	reported_negative
	Cx36	Cx31.3/Cx36	heterotypic	0.0585457	0.059	0.0416974	0.042	negative	6	7	within	G2-other	G2-other	0.352941	35.2941	unreported
	Cx37	Cx31.3/Cx37	heterotypic	0.0747148	0.075	0.0438898	0.044	positive	7	8	within	G2-other	G2-other	0.0588235	5.88235	unreported
	Cx40	Cx31.3/Cx40	heterotypic	0.0729157	0.073	0.0499341	0.05	positive	9	7	neighbor	G2-other	H	0.0588235	5.88235	reported_positive
	Cx40.1	Cx31.3/Cx40.1	heterotypic	0.0836595	0.084	0.0434921	0.043	positive	9	6	within	G2-other	G2-other	0.470588	47.0588	unreported
	Cx43	Cx31.3/Cx43	heterotypic	0.0885739	0.089	0.0511497	0.051	positive	9	9	neighbor	G2-other	H	0.0588235	5.88235	reported_positive
	Cx45	Cx31.3/Cx45	heterotypic	0.0828754	0.083	0.0533875	0.053	positive	9	17	neighbor	G2-other	H	0.0588235	5.88235	reported_positive
	Cx46	Cx31.3/Cx46	heterotypic	0.0872177	0.087	0.0537623	0.054	positive	11	17	distant	G2-other	K-N	0.0588235	5.88235	unreported
	Cx47	Cx31.3/Cx47	heterotypic	0.0759076	0.076	0.0527884	0.053	positive	9	9	neighbor	G2-other	H	0.0588235	5.88235	unreported
	Cx50	Cx31.3/Cx50	heterotypic	0.0925288	0.093	0.0657933	0.066	positive	9	8	distant	G2-other	K-N	0.0588235	5.88235	insufficient evidence
	Cx59	Cx31.3/Cx59	heterotypic	0.0676204	0.068	0	0	negative	6	0	distant	G2-other	G1-other	0	0	unreported
	Cx62	Cx31.3/Cx62	heterotypic	0.057244	0.057	0.0617752	0.062	negative	11	7	distant	G2-other	K-N	0	0	blank
Cx31.9	Cx31.9	Cx31.9/Cx31.9	homotypic	0.109524	0.11	0.105707	0.106	positive	12	10	within	H	H			blank
	Cx32	Cx31.9/Cx32	heterotypic	0.0558398	0.056	/	/	negative	7	/	distant	H	K-N	0.705882	70.5882	unreported
	Cx36	Cx31.9/Cx36	heterotypic	0.0460096	0.046	/	/	negative	7	/	neighbor	H	G2-other	0	0	unreported
	Cx37	Cx31.9/Cx37	heterotypic	0.0781178	0.078	/	/	positive	6	/	neighbor	H	G2-other	0.647059	64.7059	unreported
	Cx40	Cx31.9/Cx40	heterotypic	0.0743835	0.074	/	/	positive	6	/	within	H	H	0.588235	58.8235	reported_positive
	Cx40.1	Cx31.9/Cx40.1	heterotypic	0.0812425	0.081	/	/	positive	6	/	neighbor	H	G2-other	0.117647	11.7647	unreported
	Cx43	Cx31.9/Cx43	heterotypic	0.224253	0.224	/	/	positive	6	/	within	H	H	0.647059	64.7059	reported_positive
	Cx45	Cx31.9/Cx45	heterotypic	0.175432	0.175	0.220582	0.221	positive	6	4	within	H	H	0.588235	58.8235	reported_positive
	Cx46	Cx31.9/Cx46	heterotypic	0.115993	0.116	0.107496	0.107	positive	6	10	distant	H	K-N	0.647059	64.7059	unreported
	Cx47	Cx31.9/Cx47	heterotypic	0.100662	0.101	/	/	positive	6	/	within	H	H	0.705882	70.5882	unreported
	Cx50	Cx31.9/Cx50	heterotypic	0.0525866	0.053	/	/	negative	8	/	distant	H	K-N	0.647059	64.7059	unreported
	Cx59	Cx31.9/Cx59	heterotypic	0.0340736	0.034	/	/	negative	7	/	distant	H	G1-other	0.647059	64.7059	unreported
	Cx62	Cx31.9/Cx62	heterotypic	0.0396253	0.04	/	/	negative	10	/	distant	H	K-N	0.705882	70.5882	blank
Cx32	Cx32	Cx32/Cx32	homotypic	0.316859	0.317	0.24173	0.242	positive	15	6	within	K-N	K-N			blank
	Cx36	Cx32/Cx36	heterotypic	0.0318116	0.032	/	/	negative	6	/	distant	K-N	G2-other	0	0	reported_negative
	Cx37	Cx32/Cx37	heterotypic	0.0282609	0.028	/	/	negative	6	/	distant	K-N	G2-other	0.647059	64.7059	reported_negative
	Cx40	Cx32/Cx40	heterotypic	0.0309469	0.031	/	/	negative	6	/	distant	K-N	H	0.529412	52.9412	reported_negative
	Cx40.1	Cx32/Cx40.1	heterotypic	0.039561	0.04	/	/	negative	6	/	distant	K-N	G2-other	0.117647	11.7647	unreported
	Cx43	Cx32/Cx43	heterotypic	0.0385198	0.039	/	/	negative	6	/	distant	K-N	H	0.588235	58.8235	conflicted
	Cx45	Cx32/Cx45	heterotypic	0.0216095	0.022	0.042129	0.042	negative	6	9	distant	K-N	H	0.529412	52.9412	reported_negative
	Cx46	Cx32/Cx46	heterotypic	0.208216	0.208	0.157901	0.158	positive	8	9	within	K-N	K-N	0.764706	76.4706	reported_positive
	Cx47	Cx32/Cx47	heterotypic	0.0299302	0.03	/	/	negative	8	/	distant	K-N	H	0.647059	64.7059	conflicted
	Cx50	Cx32/Cx50	heterotypic	0.135342	0.135	/	/	positive	6	/	within	K-N	K-N	0.705882	70.5882	reported_positive
	Cx59	Cx32/Cx59	heterotypic	0.0448883	0.045	/	/	negative	6	/	neighbor	K-N	G1-other	0.705882	70.5882	unreported
	Cx62	Cx32/Cx62	heterotypic	0.0380705	0.038	/	/	negative	6	/	within	K-N	K-N	0.764706	76.4706	blank
Cx36	Cx36	Cx36/Cx36	homotypic	0.230892	0.231	0.238682	0.239	positive	15	7	within	G2-other	G2-other			blank
	Cx37	Cx36/Cx37	heterotypic	0.0320371	0.032	/	/	negative	9	/	within	G2-other	G2-other	0	0	reported_negative
	Cx40	Cx36/Cx40	heterotypic	0.0242144	0.024	/	/	negative	6	/	neighbor	G2-other	H	0	0	reported_negative
	Cx40.1	Cx36/Cx40.1	heterotypic	0.0349814	0.035	/	/	negative	6	/	within	G2-other	G2-other	0.529412	52.9412	unreported
	Cx43	Cx36/Cx43	heterotypic	0.0375501	0.038	/	/	negative	12	/	neighbor	G2-other	H	0	0	reported_negative
	Cx45	Cx36/Cx45	heterotypic	0.0267676	0.027	0.0424548	0.042	negative	6	10	neighbor	G2-other	H	0.0588235	5.88235	conflicted
	Cx46	Cx36/Cx46	heterotypic	0.0394723	0.039	0.0482479	0.048	negative	8	10	distant	G2-other	K-N	0	0	unreported
	Cx47	Cx36/Cx47	heterotypic	0.030478	0.03	/	/	negative	8	/	neighbor	G2-other	H	0	0	unreported
	Cx50	Cx36/Cx50	heterotypic	0.0380247	0.038	/	/	negative	6	/	distant	G2-other	K-N	0	0	reported_negative
	Cx59	Cx36/Cx59	heterotypic	0.0351707	0.035	/	/	negative	6	/	distant	G2-other	G1-other	0	0	unreported
	Cx62	Cx36/Cx62	heterotypic	0.0334871	0.033	/	/	negative	6	/	distant	G2-other	K-N	0	0	blank
Cx37	Cx37	Cx37/Cx37	homotypic	0.0641629	0.064	0.0646983	0.065	negative	25	7	within	G2-other	G2-other			blank
	Cx40	Cx37/Cx40	heterotypic	0.0358991	0.036	/	/	negative	6	/	neighbor	G2-other	H	0.647059	64.7059	conflicted
	Cx40.1	Cx37/Cx40.1	heterotypic	0.0323993	0.032	/	/	negative	6	/	within	G2-other	G2-other	0.117647	11.7647	unreported
	Cx43	Cx37/Cx43	heterotypic	0.155707	0.156	/	/	positive	6	/	neighbor	G2-other	H	0.647059	64.7059	reported_positive
	Cx45	Cx37/Cx45	heterotypic	0.123863	0.124	0.11649	0.116	positive	8	9	neighbor	G2-other	H	0.647059	64.7059	reported_positive
	Cx46	Cx37/Cx46	heterotypic	0.0429436	0.043	0.0459547	0.046	negative	8	10	distant	G2-other	K-N	0.647059	64.7059	unreported
	Cx47	Cx37/Cx47	heterotypic	0.0836307	0.084	0.101353	0.101	positive	8	4	neighbor	G2-other	H	0.705882	70.5882	unreported
	Cx50	Cx37/Cx50	heterotypic	0.0396955	0.04	/	/	negative	6	/	distant	G2-other	K-N	0.705882	70.5882	unreported
	Cx59	Cx37/Cx59	heterotypic	0.0331759	0.033	/	/	negative	11	/	distant	G2-other	G1-other	0.588235	58.8235	unreported
	Cx62	Cx37/Cx62	heterotypic	0.0369023	0.037	/	/	negative	6	/	distant	G2-other	K-N	0.647059	64.7059	blank
Cx40	Cx40	Cx40/Cx40	homotypic	0.226333	0.226	0.221666	0.222	positive	15	10	within	H	H			blank
	Cx40.1	Cx40/Cx40.1	heterotypic	0.029108	0.029	/	/	negative	6	/	neighbor	H	G2-other	0.117647	11.7647	unreported
	Cx43	Cx40/Cx43	heterotypic	0.029558	0.03	/	/	negative	6	/	within	H	H	0.588235	58.8235	conflicted
	Cx45	Cx40/Cx45	heterotypic	0.0195478	0.02	0.0644253	0.064	negative	6	10	within	H	H	0.588235	58.8235	conflicted
	Cx46	Cx40/Cx46	heterotypic	0.0298941	0.03	0.0410675	0.041	negative	8	8	distant	H	K-N	0.529412	52.9412	reported_negative
	Cx47	Cx40/Cx47	heterotypic	0.121824	0.122	/	/	positive	8	/	within	H	H	0.647059	64.7059	unreported
	Cx50	Cx40/Cx50	heterotypic	0.046183	0.046	/	/	negative	6	/	distant	H	K-N	0.588235	58.8235	reported_negative
	Cx59	Cx40/Cx59	heterotypic	0.0330205	0.033	/	/	negative	6	/	distant	H	G1-other	0.470588	47.0588	unreported
	Cx62	Cx40/Cx62	heterotypic	0.0342938	0.034	/	/	negative	6	/	distant	H	K-N	0.529412	52.9412	blank
Cx40.1	Cx40.1	Cx40.1/Cx40.1	homotypic	0.19109	0.191	0.146864	0.147	positive	15	10	within	G2-other	G2-other			blank
	Cx43	Cx40.1/Cx43	heterotypic	0.0365657	0.037	/	/	negative	6	/	neighbor	G2-other	H	0.117647	11.7647	unreported
	Cx45	Cx40.1/Cx45	heterotypic	0.0337876	0.034	0.0398056	0.04	negative	6	7	neighbor	G2-other	H	0.0588235	5.88235	unreported
	Cx46	Cx40.1/Cx46	heterotypic	0.127921	0.128	0.109273	0.109	positive	8	8	distant	G2-other	K-N	0.117647	11.7647	unreported
	Cx47	Cx40.1/Cx47	heterotypic	0.0487597	0.049	/	/	negative	8	/	neighbor	G2-other	H	0.117647	11.7647	unreported
	Cx50	Cx40.1/Cx50	heterotypic	0.05429	0.054	/	/	negative	6	/	distant	G2-other	K-N	0.117647	11.7647	unreported
	Cx59	Cx40.1/Cx59	heterotypic	0.0399085	0.04	/	/	negative	9	/	distant	G2-other	G1-other	0.0588235	5.88235	unreported
	Cx62	Cx40.1/Cx62	heterotypic	0.0439024	0.044	/	/	negative	6	/	distant	G2-other	K-N	0.117647	11.7647	blank
Cx43	Cx43	Cx43/Cx43	homotypic	0.372842	0.373	0.224144	0.224	positive	32	25	within	H	H			blank
	Cx45	Cx43/Cx45	heterotypic	0.323863	0.324	0.313292	0.313	positive	7	5	within	H	H	0.647059	64.7059	reported_positive
	Cx46	Cx43/Cx46	heterotypic	0.0481372	0.048	0.0485896	0.049	negative	8	9	distant	H	K-N	0.647059	64.7059	reported_positive
	Cx47	Cx43/Cx47	heterotypic	0.228573	0.229	/	/	positive	8	/	within	H	H	0.705882	70.5882	reported_positive
	Cx50	Cx43/Cx50	heterotypic	0.045096	0.045	/	/	negative	6	/	distant	H	K-N	0.647059	64.7059	unreported
	Cx59	Cx43/Cx59	heterotypic	0.0380896	0.038	/	/	negative	6	/	distant	H	G1-other	0.529412	52.9412	unreported
	Cx62	Cx43/Cx62	heterotypic	0.0425487	0.043	/	/	negative	6	/	distant	H	K-N	0.588235	58.8235	blank
Cx45	Cx45	Cx45/Cx45	homotypic	0.159905	0.16	0.103807	0.104	positive	27	18	within	H	H			blank
	Cx46	Cx45/Cx46	heterotypic	0.085338	0.085	0.0489253	0.049	positive	8	15	distant	H	K-N	0.647059	64.7059	unreported
	Cx47	Cx45/Cx47	heterotypic	0.168626	0.169	0.289194	0.289	positive	6	5	within	H	H	0.705882	70.5882	unreported
	Cx50	Cx45/Cx50	heterotypic	0.0274141	0.027	0.0565749	0.057	negative	6	8	distant	H	K-N	0.647059	64.7059	reported_positive
	Cx59	Cx45/Cx59	heterotypic	0.0212848	0.021	0	0	negative	6	0	distant	H	G1-other	0.588235	58.8235	unreported
	Cx62	Cx45/Cx62	heterotypic	0.0422971	0.042	0.0557292	0.056	negative	6	8	distant	H	K-N	0.529412	52.9412	blank
Cx46	Cx46	Cx46/Cx46	homotypic	0.161122	0.161	0.0779844	0.078	positive	19	17	within	K-N	K-N			blank
	Cx47	Cx46/Cx47	heterotypic	0.135197	0.135	0.1327	0.133	positive	10	10	distant	K-N	H	0.647059	64.7059	insufficient evidence
	Cx50	Cx46/Cx50	heterotypic	0.0689314	0.069	0.0739082	0.074	positive	7	9	within	K-N	K-N	0.823529	82.3529	reported_positive
	Cx59	Cx46/Cx59	heterotypic	0.0320151	0.032	0	0	negative	5	0	neighbor	K-N	G1-other	0.588235	58.8235	unreported
	Cx62	Cx46/Cx62	heterotypic	0.0435486	0.044	0.057327	0.057	negative	6	7	within	K-N	K-N	0.647059	64.7059	blank
Cx47	Cx47	Cx47/Cx47	homotypic	0.0711144	0.071	0.0786038	0.079	positive	32	10	within	H	H			blank
	Cx50	Cx47/Cx50	heterotypic	0.0322094	0.032	/	/	negative	5	/	distant	H	K-N	0.823529	82.3529	unreported
	Cx59	Cx47/Cx59	heterotypic	0.0316248	0.032	/	/	negative	6	/	distant	H	G1-other	0.588235	58.8235	unreported
	Cx62	Cx47/Cx62	heterotypic	0.0316542	0.032	/	/	negative	6	/	distant	H	K-N	0.647059	64.7059	blank
Cx50	Cx50	Cx50/Cx50	homotypic	0.0753864	0.075	0.139185	0.139	positive	14	9	within	K-N	K-N			blank
	Cx59	Cx50/Cx59	heterotypic	0.0524953	0.052	/	/	negative	10	/	neighbor	K-N	G1-other	0.647059	64.7059	unreported
	Cx62	Cx50/Cx62	heterotypic	0.0421115	0.042	/	/	negative	6	/	within	K-N	K-N	0.705882	70.5882	blank
Cx59	Cx59	Cx59/Cx59	homotypic	0.0323994	0.032	0.0551923	0.055	negative	12	6	within	G1-other	G1-other			blank
	Cx62	Cx59/Cx62	heterotypic	0.0417759	0.042	/	/	negative	11	/	neighbor	G1-other	K-N	0.705882	70.5882	blank
Cx62	Cx62	Cx62/Cx62	homotypic	0.0468265	0.047	0.0565515	0.057	negative	15	8	within	K-N	K-N			blank
