## Supplemental Table 2 for "A family-wide atlas of human connexin docking compatibility"

### Sheet: Sheet1
Citation #	CITATIONS EXPANDED	PAIR(S)	METHOD	RESULT	CELL TYPE
1	Rackauskas, M., Kreuzberg, M. M., Pranevicius, M., Willecke, K., Verselis, V. K., & Bukauskas, F. F. (2007). Gating properties of heterotypic gap junction channels formed of connexins 40, 43, and 45. Biophysical Journal, 92(6), 1952–1965. https://doi.org/10.1529/biophysj.106.092965	Cx40-Cx43	FRAP, SCRAPE, E. PHYS	NEGATIVE	HELA
2	Yum SW, Zhang J, Valiunas V, Kanaporis G, Brink PR, White TW, Scherer SS. Human connexin26 and connexin30 form functional heteromeric and heterotypic channels. Am J Physiol Cell Physiol. 2007 Sep;293(3):C1032-48. doi:10.1152/ajpcell.00011.2007.	Cx26-Cx30	SCRAPE LOADING, FRET(?)	POSITIVE	HELA
3	Laure Plantard, Marcel Huber, Francoise Macari, Paolo Meda, Daniel Hohl, Molecular interaction of connexin 30.3 and connexin 31 suggests a dominant-negative mechanism associated with erythrokeratodermia variabilis, Human Molecular Genetics, Volume 12, Issue 24, 15 December 2003, Pages 3287–3294, https://doi.org/10.1093/hmg/ddg364	Cx30.3-Cx31	COIP	INSUFFICIENT	HELA
4	Orthmann-Murphy JL, Freidin M, Fischer E, Scherer SS, Abrams CK. Two distinct heterotypic channels mediate gap junction coupling between astrocyte and oligodendrocyte connexins. J Neurosci. 2007 Dec 19;27(51):13949-57. doi: 10.1523/JNEUROSCI.3395-07.2007. PMID: 18094232; PMCID: PMC6673504.	Cx30-Cx43	Fluorescence, E. Phys	NEGATIVE	Neuro2A cells
4	Orthmann-Murphy JL, Freidin M, Fischer E, Scherer SS, Abrams CK. Two distinct heterotypic channels mediate gap junction coupling between astrocyte and oligodendrocyte connexins. J Neurosci. 2007 Dec 19;27(51):13949-57. doi: 10.1523/JNEUROSCI.3395-07.2007. PMID: 18094232; PMCID: PMC6673504.	Cx30-Cx47	Fluorescence, E. Phys	NEGATIVE	Neuro2A cells
4	Orthmann-Murphy JL, Freidin M, Fischer E, Scherer SS, Abrams CK. Two distinct heterotypic channels mediate gap junction coupling between astrocyte and oligodendrocyte connexins. J Neurosci. 2007 Dec 19;27(51):13949-57. doi: 10.1523/JNEUROSCI.3395-07.2007. PMID: 18094232; PMCID: PMC6673504.	Cx32-Cx43	Fluorescence, E. Phys	NEGATIVE	Neuro2A cells
4	Orthmann-Murphy JL, Freidin M, Fischer E, Scherer SS, Abrams CK. Two distinct heterotypic channels mediate gap junction coupling between astrocyte and oligodendrocyte connexins. J Neurosci. 2007 Dec 19;27(51):13949-57. doi: 10.1523/JNEUROSCI.3395-07.2007. PMID: 18094232; PMCID: PMC6673504.	Cx30-Cx32	Fluorescence, E. Phys	POSTIVE	Neuro2A cells
4	Orthmann-Murphy JL, Freidin M, Fischer E, Scherer SS, Abrams CK. Two distinct heterotypic channels mediate gap junction coupling between astrocyte and oligodendrocyte connexins. J Neurosci. 2007 Dec 19;27(51):13949-57. doi: 10.1523/JNEUROSCI.3395-07.2007. PMID: 18094232; PMCID: PMC6673504.	Cx43-Cx47	Fluorescence, E. Phys	POSITIVE	Neuro2A cells
5	White, T.W., Bruzzone, R. Multiple connexin proteins in single intercellular channels: Connexin compatibility and functional consequences. J Bioenerg Biomembr 28, 339–350 (1996). https://doi.org/10.1007/BF02110110	-	E. PHYS.		XENOPUS OOCYTES AND HELA
6	Elfgang, C., Eckert, R., Lichtenberg-Fraté, H., Butterweck, A., Traub, O., Klein, R. A., Hülser, D. F., & Willecke, K. (1995). Specific permeability and selective formation of gap junction channels in connexin-transfected HeLa cells. The Journal of Cell Biology, 129(3), 805–817. https://doi.org/10.1083/jcb.129.3.805	Cx26-Cx31	MICROINJECTION	NEGATIVE	HELA
6	Elfgang, C., Eckert, R., Lichtenberg-Fraté, H., Butterweck, A., Traub, O., Klein, R. A., Hülser, D. F., & Willecke, K. (1995). Specific permeability and selective formation of gap junction channels in connexin-transfected HeLa cells. The Journal of Cell Biology, 129(3), 805–817. https://doi.org/10.1083/jcb.129.3.805	Cx26-Cx32	MICROINJECTION	POSITIVE	HELA
6	Elfgang, C., Eckert, R., Lichtenberg-Fraté, H., Butterweck, A., Traub, O., Klein, R. A., Hülser, D. F., & Willecke, K. (1995). Specific permeability and selective formation of gap junction channels in connexin-transfected HeLa cells. The Journal of Cell Biology, 129(3), 805–817. https://doi.org/10.1083/jcb.129.3.805	Cx26-Cx37	MICROINJECTION	NEGATIVE	HELA
6	Elfgang, C., Eckert, R., Lichtenberg-Fraté, H., Butterweck, A., Traub, O., Klein, R. A., Hülser, D. F., & Willecke, K. (1995). Specific permeability and selective formation of gap junction channels in connexin-transfected HeLa cells. The Journal of Cell Biology, 129(3), 805–817. https://doi.org/10.1083/jcb.129.3.805	Cx26-Cx40	MICROINJECTION	NEGATIVE	HELA
6	Elfgang, C., Eckert, R., Lichtenberg-Fraté, H., Butterweck, A., Traub, O., Klein, R. A., Hülser, D. F., & Willecke, K. (1995). Specific permeability and selective formation of gap junction channels in connexin-transfected HeLa cells. The Journal of Cell Biology, 129(3), 805–817. https://doi.org/10.1083/jcb.129.3.805	Cx26-Cx43	MICROINJECTION	NEGATIVE	HELA
6	Elfgang, C., Eckert, R., Lichtenberg-Fraté, H., Butterweck, A., Traub, O., Klein, R. A., Hülser, D. F., & Willecke, K. (1995). Specific permeability and selective formation of gap junction channels in connexin-transfected HeLa cells. The Journal of Cell Biology, 129(3), 805–817. https://doi.org/10.1083/jcb.129.3.805	Cx26-Cx45	MICROINJECTION	NEGATIVE	HELA
6	Elfgang, C., Eckert, R., Lichtenberg-Fraté, H., Butterweck, A., Traub, O., Klein, R. A., Hülser, D. F., & Willecke, K. (1995). Specific permeability and selective formation of gap junction channels in connexin-transfected HeLa cells. The Journal of Cell Biology, 129(3), 805–817. https://doi.org/10.1083/jcb.129.3.805	Cx31-Cx32	MICROINJECTION	NEGATIVE	HELA
6	Elfgang, C., Eckert, R., Lichtenberg-Fraté, H., Butterweck, A., Traub, O., Klein, R. A., Hülser, D. F., & Willecke, K. (1995). Specific permeability and selective formation of gap junction channels in connexin-transfected HeLa cells. The Journal of Cell Biology, 129(3), 805–817. https://doi.org/10.1083/jcb.129.3.805	Cx31-Cx37	MICROINJECTION	NEGATIVE	HELA
6	Elfgang, C., Eckert, R., Lichtenberg-Fraté, H., Butterweck, A., Traub, O., Klein, R. A., Hülser, D. F., & Willecke, K. (1995). Specific permeability and selective formation of gap junction channels in connexin-transfected HeLa cells. The Journal of Cell Biology, 129(3), 805–817. https://doi.org/10.1083/jcb.129.3.805	Cx31-Cx40	MICROINJECTION	NEGATIVE	HELA
6	Elfgang, C., Eckert, R., Lichtenberg-Fraté, H., Butterweck, A., Traub, O., Klein, R. A., Hülser, D. F., & Willecke, K. (1995). Specific permeability and selective formation of gap junction channels in connexin-transfected HeLa cells. The Journal of Cell Biology, 129(3), 805–817. https://doi.org/10.1083/jcb.129.3.805	Cx31-Cx43	MICROINJECTION	NEGATIVE	HELA
6	Elfgang, C., Eckert, R., Lichtenberg-Fraté, H., Butterweck, A., Traub, O., Klein, R. A., Hülser, D. F., & Willecke, K. (1995). Specific permeability and selective formation of gap junction channels in connexin-transfected HeLa cells. The Journal of Cell Biology, 129(3), 805–817. https://doi.org/10.1083/jcb.129.3.805	Cx31-Cx45	MICROINJECTION	NEGATIVE	HELA
6	Elfgang, C., Eckert, R., Lichtenberg-Fraté, H., Butterweck, A., Traub, O., Klein, R. A., Hülser, D. F., & Willecke, K. (1995). Specific permeability and selective formation of gap junction channels in connexin-transfected HeLa cells. The Journal of Cell Biology, 129(3), 805–817. https://doi.org/10.1083/jcb.129.3.805	Cx32-Cx26	MICROINJECTION	POSITIVE	HELA
6	Elfgang, C., Eckert, R., Lichtenberg-Fraté, H., Butterweck, A., Traub, O., Klein, R. A., Hülser, D. F., & Willecke, K. (1995). Specific permeability and selective formation of gap junction channels in connexin-transfected HeLa cells. The Journal of Cell Biology, 129(3), 805–817. https://doi.org/10.1083/jcb.129.3.805	Cx32-Cx31	MICROINJECTION	NEGATIVE	HELA
6	Elfgang, C., Eckert, R., Lichtenberg-Fraté, H., Butterweck, A., Traub, O., Klein, R. A., Hülser, D. F., & Willecke, K. (1995). Specific permeability and selective formation of gap junction channels in connexin-transfected HeLa cells. The Journal of Cell Biology, 129(3), 805–817. https://doi.org/10.1083/jcb.129.3.805	Cx32-Cx37	MICROINJECTION	NEGATIVE	HELA
6	Elfgang, C., Eckert, R., Lichtenberg-Fraté, H., Butterweck, A., Traub, O., Klein, R. A., Hülser, D. F., & Willecke, K. (1995). Specific permeability and selective formation of gap junction channels in connexin-transfected HeLa cells. The Journal of Cell Biology, 129(3), 805–817. https://doi.org/10.1083/jcb.129.3.805	Cx32-Cx40	MICROINJECTION	NEGATIVE	HELA
6	Elfgang, C., Eckert, R., Lichtenberg-Fraté, H., Butterweck, A., Traub, O., Klein, R. A., Hülser, D. F., & Willecke, K. (1995). Specific permeability and selective formation of gap junction channels in connexin-transfected HeLa cells. The Journal of Cell Biology, 129(3), 805–817. https://doi.org/10.1083/jcb.129.3.805	Cx32-Cx43	MICROINJECTION	NEGATIVE	HELA
6	Elfgang, C., Eckert, R., Lichtenberg-Fraté, H., Butterweck, A., Traub, O., Klein, R. A., Hülser, D. F., & Willecke, K. (1995). Specific permeability and selective formation of gap junction channels in connexin-transfected HeLa cells. The Journal of Cell Biology, 129(3), 805–817. https://doi.org/10.1083/jcb.129.3.805	Cx32-Cx45	MICROINJECTION	NEGATIVE	HELA
6	Elfgang, C., Eckert, R., Lichtenberg-Fraté, H., Butterweck, A., Traub, O., Klein, R. A., Hülser, D. F., & Willecke, K. (1995). Specific permeability and selective formation of gap junction channels in connexin-transfected HeLa cells. The Journal of Cell Biology, 129(3), 805–817. https://doi.org/10.1083/jcb.129.3.805	Cx37-Cx40	MICROINJECTION	POSITIVE	HELA
6	Elfgang, C., Eckert, R., Lichtenberg-Fraté, H., Butterweck, A., Traub, O., Klein, R. A., Hülser, D. F., & Willecke, K. (1995). Specific permeability and selective formation of gap junction channels in connexin-transfected HeLa cells. The Journal of Cell Biology, 129(3), 805–817. https://doi.org/10.1083/jcb.129.3.805	Cx37-Cx43	MICROINJECTION	POSITIVE	HELA
6	Elfgang, C., Eckert, R., Lichtenberg-Fraté, H., Butterweck, A., Traub, O., Klein, R. A., Hülser, D. F., & Willecke, K. (1995). Specific permeability and selective formation of gap junction channels in connexin-transfected HeLa cells. The Journal of Cell Biology, 129(3), 805–817. https://doi.org/10.1083/jcb.129.3.805	Cx37-Cx43	MICROINJECTION	POSITIVE	HELA
6	Elfgang, C., Eckert, R., Lichtenberg-Fraté, H., Butterweck, A., Traub, O., Klein, R. A., Hülser, D. F., & Willecke, K. (1995). Specific permeability and selective formation of gap junction channels in connexin-transfected HeLa cells. The Journal of Cell Biology, 129(3), 805–817. https://doi.org/10.1083/jcb.129.3.805	Cx40-Cx43	MICROINJECTION	NEGATIVE	HELA
6	Elfgang, C., Eckert, R., Lichtenberg-Fraté, H., Butterweck, A., Traub, O., Klein, R. A., Hülser, D. F., & Willecke, K. (1995). Specific permeability and selective formation of gap junction channels in connexin-transfected HeLa cells. The Journal of Cell Biology, 129(3), 805–817. https://doi.org/10.1083/jcb.129.3.805	Cx40-Cx45	MICROINJECTION	POSITIVE	HELA
7	Bruzzone, R., White, T.W., Paul, D.L. (1996). Connections with connexins: the molecular basis of direct intercellular signaling. In: EJB Reviews 1996. EJB Reviews, vol 1996. Springer, Berlin, Heidelberg. https://doi.org/10.1007/978-3-642-60659-5_8	Cx32-Cx46	E. PHYS	POSITIVE (ASYMMETRIC FUNTIONALITY)	XENOPUS OOCYTE
8	Okamoto R, Goto I, Nishimura Y, Kobayashi I, Hashizume R, Yoshida Y, et al. Gap junction protein beta 4 plays an important role in cardiac function in humans, rodents, and zebrafish. PLoS One. 2020 Oct 13;15(10):e0240129. doi:10.1371/journal.pone.0240129.	Cx43(GJA1)-Cx30.3(GJB4)	COIP	POSTIVE	COS7
9	Willy G. Ye, Benny Yue, Hiroshi Aoyama, Nicholas K. Kim, John A. Cameron, Honghong Chen, Donglin Bai, Junctional delay, frequency, and direction-dependent uncoupling of human heterotypic Cx45/Cx43 gap junction channels, Journal of Molecular and Cellular Cardiology, Volume 111, 2017, Pages 17-26, ISSN 0022-2828, https://doi.org/10.1016/j.yjmcc.2017.07.117.	Cx43-Cx45	Fluorescence, E. PHYS.	POSITIVE	Neuro2A cells (E. Phys)
9	Willy G. Ye, Benny Yue, Hiroshi Aoyama, Nicholas K. Kim, John A. Cameron, Honghong Chen, Donglin Bai, Junctional delay, frequency, and direction-dependent uncoupling of human heterotypic Cx45/Cx43 gap junction channels, Journal of Molecular and Cellular Cardiology, Volume 111, 2017, Pages 17-26, ISSN 0022-2828, https://doi.org/10.1016/j.yjmcc.2017.07.117.	Cx40-Cx45	Fluorescence, E. PHYS.	NEGATIVE	Neuro2A cells (E. Phys)
10	Katherine I. Swenson, John R. Jordan, Eric C. Beyer, David L. Paul, Formation of gap junctions by expression of connexins in Xenopus oocyte pairs, Cell, Volume 57, Issue 1, 1989,Pages 145-155,ISSN 0092-8674, https://doi.org/10.1016/0092-8674(89)90180-3.	Cx32-Cx43	Fluorescence, E. PHYS.	POSITIVE	XENOPUS OOCYTES
11	Magnotti LM, Goodenough DA, Paul DL. Functional heterotypic interactions between astrocyte and oligodendrocyte connexins. Glia. 2011 Jan;59(1):26-34. doi: 10.1002/glia.21073. PMID: 21046554; PMCID: PMC3022368.	Cx47-Cx43	Fluorescence, Dye Transfer	POSITVE	HELA & Primary Astrocyte Cultures
11	Magnotti LM, Goodenough DA, Paul DL. Functional heterotypic interactions between astrocyte and oligodendrocyte connexins. Glia. 2011 Jan;59(1):26-34. doi: 10.1002/glia.21073. PMID: 21046554; PMCID: PMC3022368.	Cx47-Cx30	Fluorescence, Dye Transfer	POSITVE	HELA & Primary Astrocyte Cultures
11	Magnotti LM, Goodenough DA, Paul DL. Functional heterotypic interactions between astrocyte and oligodendrocyte connexins. Glia. 2011 Jan;59(1):26-34. doi: 10.1002/glia.21073. PMID: 21046554; PMCID: PMC3022368.	Cx47-Cx26	Fluorescence, Dye Transfer	NEGATIVE	HELA & Primary Astrocyte Cultures
11	Magnotti LM, Goodenough DA, Paul DL. Functional heterotypic interactions between astrocyte and oligodendrocyte connexins. Glia. 2011 Jan;59(1):26-34. doi: 10.1002/glia.21073. PMID: 21046554; PMCID: PMC3022368.	Cx32-Cx30	Fluorescence, Dye Transfer	POSITVE	HELA & Primary Astrocyte Cultures
11	Magnotti LM, Goodenough DA, Paul DL. Functional heterotypic interactions between astrocyte and oligodendrocyte connexins. Glia. 2011 Jan;59(1):26-34. doi: 10.1002/glia.21073. PMID: 21046554; PMCID: PMC3022368.	Cx32-Cx26	Fluorescence, Dye Transfer	POSITVE	HELA & Primary Astrocyte Cultures
11	Magnotti LM, Goodenough DA, Paul DL. Functional heterotypic interactions between astrocyte and oligodendrocyte connexins. Glia. 2011 Jan;59(1):26-34. doi: 10.1002/glia.21073. PMID: 21046554; PMCID: PMC3022368.	Cx32-Cx43	Fluorescence, Dye Transfer	NEGATIVE	HELA & Primary Astrocyte Cultures
12	Edgar Dahl, Dieter Manthey, Ye Chen, Hans-Jürgen Schwarz, Young Sook Chang, Peter A.Lalley, Bruce J. Nicholson, Klaus Willecke,Molecular Cloning and Functional Expression of Mouse Connexin-30,a Gap Junction Gene Highly Expressed in Adult Brain and Skin*, Journal of Biological Chemistry, Volume 271, Issue 30, 1996, Pages 17903-17910, ISSN 0021-9258,https://doi.org/10.1074/jbc.271.30.17903.	Cx30-Cx32	E. Phys	POSITIVE	Xenopus oocytes
12	Edgar Dahl, Dieter Manthey, Ye Chen, Hans-Jürgen Schwarz, Young Sook Chang, Peter A.Lalley, Bruce J. Nicholson, Klaus Willecke,Molecular Cloning and Functional Expression of Mouse Connexin-30,a Gap Junction Gene Highly Expressed in Adult Brain and Skin*, Journal of Biological Chemistry, Volume 271, Issue 30, 1996, Pages 17903-17910, ISSN 0021-9258,https://doi.org/10.1074/jbc.271.30.17903.	Cx30-Cx26	E. Phys	POSITIVE
13	Hoang QV, Qian H, Ripps H. Functional analysis of hemichannels and gap-junctional channels formed by connexins 43 and 46. Mol Vis. 2010 Jul 15;16:1343-52. PMID: 20664797; PMCID: PMC2905638.	Cx43-Cx46	E. Phys	POSITIVE	XENOPUS OOCYTE
14	C.K. Abrams, M.M. Freidin, V.K. Verselis, T.A. Bargiello, D.P. Kelsell, G. Richard, M.V.L. Bennett, & F.F. Bukauskas, Properties of human connexin 31, which is implicated in hereditary dermatological disease and deafness, Proc. Natl. Acad. Sci. U.S.A. 103 (13) 5213-5218, https://doi.org/10.1073/pnas.0511091103 (2006)	Cx31-Cx26	E. Phys	POSITIVE	HELA
14	C.K. Abrams, M.M. Freidin, V.K. Verselis, T.A. Bargiello, D.P. Kelsell, G. Richard, M.V.L. Bennett, & F.F. Bukauskas, Properties of human connexin 31, which is implicated in hereditary dermatological disease and deafness, Proc. Natl. Acad. Sci. U.S.A. 103 (13) 5213-5218, https://doi.org/10.1073/pnas.0511091103 (2006)	Cx31-Cx30	E. Phys	POSITIVE	HELA
14	C.K. Abrams, M.M. Freidin, V.K. Verselis, T.A. Bargiello, D.P. Kelsell, G. Richard, M.V.L. Bennett, & F.F. Bukauskas, Properties of human connexin 31, which is implicated in hereditary dermatological disease and deafness, Proc. Natl. Acad. Sci. U.S.A. 103 (13) 5213-5218, https://doi.org/10.1073/pnas.0511091103 (2006)	Cx31-Cx32	E. Phys	POSITIVE	HELA
14	C.K. Abrams, M.M. Freidin, V.K. Verselis, T.A. Bargiello, D.P. Kelsell, G. Richard, M.V.L. Bennett, & F.F. Bukauskas, Properties of human connexin 31, which is implicated in hereditary dermatological disease and deafness, Proc. Natl. Acad. Sci. U.S.A. 103 (13) 5213-5218, https://doi.org/10.1073/pnas.0511091103 (2006)	Cx31-Cx45	E. Phys	POSITIVE	HELA
15	White TW, Paul DL, Goodenough DA, Bruzzone R. Functional analysis of selective interactions among rodent connexins. Mol Biol Cell. 1995 Apr;6(4):459-470.	Cx46-Cx26	E. Phys	POSITIVE	XENOPUS OOCYTE
15	White TW, Paul DL, Goodenough DA, Bruzzone R. Functional analysis of selective interactions among rodent connexins. Mol Biol Cell. 1995 Apr;6(4):459-470.	Cx46-Cx32	E. Phys	POSITIVE	XENOPUS OOCYTE
16	Nicholas K. Kim, Artur Santos-Miranda, Honghong Chen, Hiroshi Aoyama, Donglin Bai, Heterotypic docking compatibility of human connexin37 with other vascular connexins, Journal of Molecular and Cellular Cardiology, Volume 127, 2019, Pages 194-203, ISSN 0022-2828, https://doi.org/10.1016/j.yjmcc.2018.12.013.	Cx37-Cx40	Fluorescence, E. PHYS.	NEGATIVE	HELA & N2A
16	Nicholas K. Kim, Artur Santos-Miranda, Honghong Chen, Hiroshi Aoyama, Donglin Bai, Heterotypic docking compatibility of human connexin37 with other vascular connexins, Journal of Molecular and Cellular Cardiology, Volume 127, 2019, Pages 194-203, ISSN 0022-2828, https://doi.org/10.1016/j.yjmcc.2018.12.013.	Cx37-Cx43	Fluorescence, E. PHYS.	POSITIVE	HELA & N2A
16	Nicholas K. Kim, Artur Santos-Miranda, Honghong Chen, Hiroshi Aoyama, Donglin Bai, Heterotypic docking compatibility of human connexin37 with other vascular connexins, Journal of Molecular and Cellular Cardiology, Volume 127, 2019, Pages 194-203, ISSN 0022-2828, https://doi.org/10.1016/j.yjmcc.2018.12.013.	Cx37-Cx45	Fluorescence, E. PHYS.	POSITIVE	HELA & N2A
17	J.B. Rubin, V.K. Verselis, M.V. Bennett, T.A. Bargiello, Molecular analysis of voltage dependence of heterotypic gap junctions formed by connexins 26 and 32, Biophysical Journal, Volume 62, Issue 1, 1992, Pages 183-195, ISSN 0006-3495, https://doi.org/10.1016/S0006-3495(92)81804-0.	Cx32-Cx26	E. Phys	POSITIVE	XENOPUS OOCYTE
18	Dedek, K., Schultz, K., Pieper, M., Dirks, P., Maxeiner, S., Willecke, K., Weiler, R. and Janssen-Bienhold, U. (2006), Localization of heterotypic gap junctions composed of connexin45 and connexin36 in the rod pathway of the mouse retina. European Journal of Neuroscience, 24: 1675-1686. https://doi.org/10.1111/j.1460-9568.2006.05052.x	Cx45-Cx36	Fluorescence	INSUFFICIENT	Primary Mouse Heart and Retina Cells
19	N. Palacios-Prado, & F.F. Bukauskas, Heterotypic gap junction channels as voltage sensitive valves for intercellular signaling, Proc. Natl. Acad. Sci. U.S.A. 106 (35) 14855-14860, https://doi.org/10.1073/pnas.0901923106 (2009).	Cx43-Cx45	E. Phys	Positive	HELA
20	Bruzzone R, Haefliger JA, Gimlich R. Connexin40, a component of gap junctions in vascular endothelium, is restricted in its ability to interact with other connexins. Mol Biol Cell. 1993 Feb;4(1):7-20. doi:10.1091/mbc.4.1.7.	Cx40-Cx43	E. Phys	NEGATIVE	XENOPUS OOCYTE
20	Bruzzone R, Haefliger JA, Gimlich R. Connexin40, a component of gap junctions in vascular endothelium, is restricted in its ability to interact with other connexins. Mol Biol Cell. 1993 Feb;4(1):7-20. doi:10.1091/mbc.4.1.7.	Cx37-Cx40	E. Phys	POSITIVE	XENOPUS OOCYTE
20	Bruzzone R, Haefliger JA, Gimlich R. Connexin40, a component of gap junctions in vascular endothelium, is restricted in its ability to interact with other connexins. Mol Biol Cell. 1993 Feb;4(1):7-20. doi:10.1091/mbc.4.1.7.	Cx37-Cx43	E. Phys	POSITIVE	XENOPUS OOCYTE
21	Leighton SE, Wong RS, Lucaciu SA, Hauser A, Johnston D, Stathopulos PB, Bai D, Penuela S, Laird DW. Cx31.1 can selectively intermix with co-expressed connexins to facilitate its assembly into gap junctions. J Cell Sci. 2024 Apr 1;137(7):jcs261631. doi: 10.1242/jcs.261631. Epub 2024 Apr 17. PMID: 38533727; PMCID: PMC11058089.	Cx31-Cx31.1	E. Phys, FRAP	INSUFFICIENT (Coexpression of Cx31/Cx31.1 leads to enhanced GJIC)	AD-293 and REK
22	van der Sande E, Haarman AEG, Quint WH, Tadema KCD, Meester-Smoor MA, Kamermans M, et al. The role of GJD2 (Cx36) in refractive error development. Invest Ophthalmol Vis Sci. 2022 Mar;63(3):10.	Cx45-Cx36	Conjecture(?)	INSUFFICIENT	Retinal Cells
23	Nelles, E., Butzler, C., Jung, D., Temme, A., Gabriel, H.-D., Dahl, U., Traub, O., Stompel, F., Jungermann, K., Zielasek, J., Toyka, K. V., Dermietzel, R., & Willecke, K. (1996). Defective propagation of signals generated by sympathetic nerve stimulation in the liver of connexin32-deficient mice. Proceedings of the National Academy of Sciences of the United States of America, 93(18), 9565–9570.	Cx32-Cx26	Fluorescence, COIP	POSITIVE	Mouse model
24	Nagy JI, Ionescu AV, Lynn BD, Rash JE. Coupling of astrocyte connexins Cx26, Cx30, Cx43 to oligodendrocyte Cx29, Cx32, Cx47: Implications from normal and connexin32 knockout mice. Glia. 2003 Dec;44(3):205-18. doi: 10.1002/glia.10278. PMID: 14603462; PMCID: PMC1852517.	Cx32-Cx30	IHC	POSITIVE	Mouse model Astrocytes/Oligodendrocytes
24	Nagy JI, Ionescu AV, Lynn BD, Rash JE. Coupling of astrocyte connexins Cx26, Cx30, Cx43 to oligodendrocyte Cx29, Cx32, Cx47: Implications from normal and connexin32 knockout mice. Glia. 2003 Dec;44(3):205-18. doi: 10.1002/glia.10278. PMID: 14603462; PMCID: PMC1852517.	Cx32-Cx26	IHC	INSUFFICIENT	Mouse model Astrocytes/Oligodendrocytes
24	Nagy JI, Ionescu AV, Lynn BD, Rash JE. Coupling of astrocyte connexins Cx26, Cx30, Cx43 to oligodendrocyte Cx29, Cx32, Cx47: Implications from normal and connexin32 knockout mice. Glia. 2003 Dec;44(3):205-18. doi: 10.1002/glia.10278. PMID: 14603462; PMCID: PMC1852517.	Cx26-Cx47	IHC	INSUFFICIENT	Mouse model Astrocytes/Oligodendrocytes
24	Nagy JI, Ionescu AV, Lynn BD, Rash JE. Coupling of astrocyte connexins Cx26, Cx30, Cx43 to oligodendrocyte Cx29, Cx32, Cx47: Implications from normal and connexin32 knockout mice. Glia. 2003 Dec;44(3):205-18. doi: 10.1002/glia.10278. PMID: 14603462; PMCID: PMC1852517.	Cx43-Cx32	IHC	POSITIVE	Mouse model Astrocytes/Oligodendrocytes
24	Nagy JI, Ionescu AV, Lynn BD, Rash JE. Coupling of astrocyte connexins Cx26, Cx30, Cx43 to oligodendrocyte Cx29, Cx32, Cx47: Implications from normal and connexin32 knockout mice. Glia. 2003 Dec;44(3):205-18. doi: 10.1002/glia.10278. PMID: 14603462; PMCID: PMC1852517.	Cx43-Cx47	IHC	INSUFFICIENT	Mouse model Astrocytes/Oligodendrocytes
25	Zhao HB, Santos-Sacchi J. Voltage gating of gap junctions in cochlear supporting cells: Evidence for nonhomotypic channels. Biophys J. 2000 Apr;78(4):2112-2125. doi:10.1016/S0006-3495(00)76759-1.	Cx30-Cx45	E. Phys	INSUFFICIENT	Primary Guineau Pig Hensen Cells
25	Zhao HB, Santos-Sacchi J. Voltage gating of gap junctions in cochlear supporting cells: Evidence for nonhomotypic channels. Biophys J. 2000 Apr;78(4):2112-2125. doi:10.1016/S0006-3495(00)76759-1.	Cx26-Cx45	E. Phys	INSUFFICIENT	Primary Guineau Pig Hensen Cells
26	Joanna Gemel, Virginijus Valiunas, Peter R. Brink, Eric C. Beyer; Connexin43 and connexin26 form gap junctions, but not heteromeric channels in co-expressing cells. J Cell Sci 15 May 2004; 117 (12): 2469–2480. doi: https://doi.org/10.1242/jcs.01084	Cx43-Cx26	COIP, E. Phys	NEGATIVE	N2A
27	Yeh HI, Rothery S, Dupont E, Coppen SR, Severs NJ. Individual gap junction plaques contain multiple connexins in arterial endothelium. Circ Res. 1998 Dec 14;83(12):1248-1263. doi:10.1161/01.RES.83.12.1248.	Cx37-Cx43	IHC, COIP	POSITIVE	Primary Rat Artery and Aortic Tissue
27	Yeh HI, Rothery S, Dupont E, Coppen SR, Severs NJ. Individual gap junction plaques contain multiple connexins in arterial endothelium. Circ Res. 1998 Dec 14;83(12):1248-1263. doi:10.1161/01.RES.83.12.1248.	Cx37-Cx40	IHC, COIP	POSITIVE
28	Weber PA, Chang HC, Spaeth KE, Nitsche JM, Nicholson BJ. The permeability of gap junction channels to probes of different size is dependent on connexin composition and permeant-pore affinities. Biophys J. 2004 Aug;87(2):958-73. doi: 10.1529/biophysj.103.036350. PMID: 15298902; PMCID: PMC1304503.	Cx26-Cx32	Dye Transfer	POSITIVE	Xenopus Oocytes
28	Weber PA, Chang HC, Spaeth KE, Nitsche JM, Nicholson BJ. The permeability of gap junction channels to probes of different size is dependent on connexin composition and permeant-pore affinities. Biophys J. 2004 Aug;87(2):958-73. doi: 10.1529/biophysj.103.036350. PMID: 15298902; PMCID: PMC1304503.	Cx37-Cx43	Dye Transfer	POSITVE	Xenopus Oocytes
30	Li X, Kamasawa N, Ciolofan C, Olson CO, Lu S, Davidson KG, Yasumura T, Shigemoto R, Rash JE, Nagy JI. Connexin45-containing neuronal gap junctions in rodent retina also contain connexin36 in both apposing hemiplaques, forming bihomotypic gap junctions, with scaffolding contributed by zonula occludens-1. J Neurosci. 2008 Sep 24;28(39):9769-89. doi: 10.1523/JNEUROSCI.2137-08.2008. PMID: 18815262; P…	Cx36-46	FRIL, Fluorescence, IHC	NEGATIVE	HELA, Mouse Model
31	Brink, P. R., Cronin, K., Banach, K., Peterson, E., Westphale, E. M., Seul, K. H., Ramanan, S. V., & Beyer, E. C. (1997). Evidence for heteromeric gap junction channels formed from rat connexin43 and human connexin37. American Journal of Physiology-Cell Physiology, 273(4), C1386–C1396. https://doi.org/10.1152/ajpcell.1997.273.4.C1386	Cx32-Cx43	E. Phys	POSITIVE	N2A
32	Orthmann-Murphy JL, Abrams CK, Scherer SS. Gap junctions couple astrocytes and oligodendrocytes. J Mol Neurosci. 2008 May;35(1):101-16. doi: 10.1007/s12031-007-9027-5. PMID: 18236012; PMCID: PMC2650399.	Cx32-Cx30	E. Phys	POSITIVE	N2A
32	Orthmann-Murphy JL, Abrams CK, Scherer SS. Gap junctions couple astrocytes and oligodendrocytes. J Mol Neurosci. 2008 May;35(1):101-16. doi: 10.1007/s12031-007-9027-5. PMID: 18236012; PMCID: PMC2650399.	Cx47-Cx30	E. Phys	NEGATIVE	N2A
32	Orthmann-Murphy JL, Abrams CK, Scherer SS. Gap junctions couple astrocytes and oligodendrocytes. J Mol Neurosci. 2008 May;35(1):101-16. doi: 10.1007/s12031-007-9027-5. PMID: 18236012; PMCID: PMC2650399.	Cx47-Cx43	E. Phys	POSITIVE	N2A
32	Orthmann-Murphy JL, Abrams CK, Scherer SS. Gap junctions couple astrocytes and oligodendrocytes. J Mol Neurosci. 2008 May;35(1):101-16. doi: 10.1007/s12031-007-9027-5. PMID: 18236012; PMCID: PMC2650399.	Cx43-Cx32	E. Phys	NEGATIVE	N2A
32	Orthmann-Murphy JL, Abrams CK, Scherer SS. Gap junctions couple astrocytes and oligodendrocytes. J Mol Neurosci. 2008 May;35(1):101-16. doi: 10.1007/s12031-007-9027-5. PMID: 18236012; PMCID: PMC2650399.	Cx30-Cx43	E. Phys	NEGATIVE	N2A
32	Orthmann-Murphy JL, Abrams CK, Scherer SS. Gap junctions couple astrocytes and oligodendrocytes. J Mol Neurosci. 2008 May;35(1):101-16. doi: 10.1007/s12031-007-9027-5. PMID: 18236012; PMCID: PMC2650399.	Cx32-Cx47	E. Phys	NEGATIVE	N2A
33	Tong, J.-J., Sohn, B. C. H., Lam, A., Walters, D. E., Vertel, B. M., & Ebihara, L. (2013). Properties of two cataract-associated mutations located in the NH2 terminus of connexin 46. American Journal of Physiology-Cell Physiology, 304(9), C823–C832. https://doi.org/10.1152/ajpcell.00383.2012	Cx46-Cx50	E. Phys	Positive	Xenopus Oocytes
34	Sun, J., Ahmad, S., Chen, S., Tang, W., Zhang, Y., Chen, P., & Lin, X. (2005). Cochlear gap junctions coassembled from Cx26 and Cx30 show faster intercellular Ca²⁺ signaling than homomeric counterparts. American Journal of Physiology-Cell Physiology, 288(3), C613–C623. https://doi.org/10.1152/ajpcell.00346.2004	Cx26-Cx30	E. Phys, COIP	Positive	Mouse Tissue and HEK293
35	Wasseff, S. K., & Scherer, S. S. (2011). Cx32 and Cx47 mediate oligodendrocyte:astrocyte and oligodendrocyte:oligodendrocyte gap junction coupling. Neurobiology of Disease, 42(3), 506–513. https://doi.org/10.1016/j.nbd.2011.03.003	Cx32-Cx47	Dye Transfer, IHC	POSITIVE	Mouse O/A
36	Manthey, D., Banach, K., Desplantez, T., Lee, C. G., Kozak, C. A., Traub, O., Weingart, R., & Willecke, K. (2001). Intracellular domains of mouse Connexin26 and -30 affect diffusional and electrical properties of gap junction channels. Journal of Cell Science, 114(11), 2055–2061.	Cx30-Cx26	E. Phys, Dye Transfer	POSITIVE	HELA
36	Manthey, D., Banach, K., Desplantez, T., Lee, C. G., Kozak, C. A., Traub, O., Weingart, R., & Willecke, K. (2001). Intracellular domains of mouse Connexin26 and -30 affect diffusional and electrical properties of gap junction channels. Journal of Cell Science, 114(11), 2055–2061.	Cx30-Cx30.3	E. Phys, Dye Transfer	POSITIVE	HELA
36	Manthey, D., Banach, K., Desplantez, T., Lee, C. G., Kozak, C. A., Traub, O., Weingart, R., & Willecke, K. (2001). Intracellular domains of mouse Connexin26 and -30 affect diffusional and electrical properties of gap junction channels. Journal of Cell Science, 114(11), 2055–2061.	Cx30-Cx40	E. Phys, Dye Transfer	POSITIVE	HELA
36	Manthey, D., Banach, K., Desplantez, T., Lee, C. G., Kozak, C. A., Traub, O., Weingart, R., & Willecke, K. (2001). Intracellular domains of mouse Connexin26 and -30 affect diffusional and electrical properties of gap junction channels. Journal of Cell Science, 114(11), 2055–2061.	Cx30-Cx43	E. Phys, Dye Transfer	POSITIVE	HELA
36	Manthey, D., Banach, K., Desplantez, T., Lee, C. G., Kozak, C. A., Traub, O., Weingart, R., & Willecke, K. (2001). Intracellular domains of mouse Connexin26 and -30 affect diffusional and electrical properties of gap junction channels. Journal of Cell Science, 114(11), 2055–2061.	Cx30-Cx45	E. Phys, Dye Transfer	POSITIVE	HELA
37	Ahn, M., Lee, J., Gustafsson, A., Enriquez, A., Lancaster, E., Sul, J.-Y., Haydon, P. G., Paul, D. L., Huang, Y., Abrams, C. K., & Scherer, S. S. (2007). Cx29 and Cx32, two connexins expressed by myelinating glia, do not interact and are functionally distinct. Journal of Neuroscience Research, 85(15), 3031–3042. https://doi.org/10.1002/jnr.21561	Cx32-Cx29	COIP	NEGATIVE	HELA
38	Locke, D., Jamieson, S., Stein, T. et al. Nature of Cx30-containing channels in the adult mouse mammary gland. Cell Tissue Res 328, 97–107 (2007). https://doi.org/10.1007/s00441-006-0301-6	Cx26-Cx30	COIP	INSUFFICIENT	HELA
39	Harris, A. L. (2001). Emerging issues of connexin channels: Biophysics fills the gap. Quarterly Reviews of Biophysics, 34(3), 325–472. https://doi.org/10.1017/S0033583501003705	Cx43-Cx46	E. Phys	NEGATIVE	Xenopus Oocytes
39	Harris, A. L. (2001). Emerging issues of connexin channels: Biophysics fills the gap. Quarterly Reviews of Biophysics, 34(3), 325–472. https://doi.org/10.1017/S0033583501003705	Cx30.3-Cx45	E. Phys	NEGATIVE	Xenopus Oocytes
40	Chen H, Bai D. The rectification of heterotypic Cx46/Cx50 gap junction channels depends on intracellular magnesium. Biophys Rep. 2024 Oct 31;10(5):336-348. doi: 10.52601/bpr.2024.240015. PMID: 39539279; PMCID: PMC11554582.	Cx46-Cx50	COIP, E. Phys	POSITIVE	N2A
41	Gittens, J. E. I., & Kidder, G. M. (2005). Differential contributions of connexin37 and connexin43 to oogenesis revealed in chimeric reaggregated mouse ovaries. Journal of Cell Science, 118(21), 5071–5078. https://doi.org/10.1242/jcs.02624	Cx37-Cx43	Fluorescence	POSITVE	Mouse model
42	Nagy, J. I., & Rash, J. E. (2017). Cx36, Cx43 and Cx45 in mouse and rat cerebellar cortex: Species-specific expression, compensation in Cx36 null mice and co-localization in neurons vs. glia. European Journal of Neuroscience, 46(10), 2320–2334. https://doi.org/10.1111/ejn.13614	Cx36-Cx45	COIP	NEGATIVE	MOUSE model
43	Tianhe Li, Honghong Chen, Xiaole Li, Peter B. Stathopulos, Donglin Bai; Inherited disease-linked arginine76/75 mutants in Cx50 and Cx45 showed impaired homotypic and heterotypic gap junction function, but not Cx43. Biochem J 26 July 2023; 480 (14): 1051–1077. doi: https://doi.org/10.1042/BCJ20230081	Cx45-Cx50	E. Phys	POSITIVE	N2A
44	Gemel, J., Lin, X., Collins, R., Veenstra, R. D., & Beyer, E. C. (2008). Cx30.2 can form heteromeric gap junction channels with other cardiac connexins. Biochemical and Biophysical Research Communications, 369(2), 388–394. https://doi.org/10.1016/j.bbrc.2008.02.040	Cx31.3(Cx30.2)-Cx40	Fluorescence, E. Phys	POSITIVE	HEK
44	Gemel, J., Lin, X., Collins, R., Veenstra, R. D., & Beyer, E. C. (2008). Cx30.2 can form heteromeric gap junction channels with other cardiac connexins. Biochemical and Biophysical Research Communications, 369(2), 388–394. https://doi.org/10.1016/j.bbrc.2008.02.040	Cx31.3(Cx30.2)-Cx43	Fluorescence, E. Phys	POSITIVE	HEK
44	Gemel, J., Lin, X., Collins, R., Veenstra, R. D., & Beyer, E. C. (2008). Cx30.2 can form heteromeric gap junction channels with other cardiac connexins. Biochemical and Biophysical Research Communications, 369(2), 388–394. https://doi.org/10.1016/j.bbrc.2008.02.040	Cx31.3(Cx30.2)-Cx45	Fluorescence, E. Phys	POSITIVE	HEK
45	E.C. Beyer, J. Gemel, A. Martinez, V.M. Berthoud, V. Valiunas, A.P. Moreno, P.R. Brink Heteromeric mixing of connexins: compatibility of partners and functional consequences Cell Commun. Adhes., 8 (2001), p. 199	Cx43-Cx40	E. PHYS	POSITIVE	NRK
45	E.C. Beyer, J. Gemel, A. Martinez, V.M. Berthoud, V. Valiunas, A.P. Moreno, P.R. Brink Heteromeric mixing of connexins: compatibility of partners and functional consequences Cell Commun. Adhes., 8 (2001), p. 199	Cx43-Cx45	E. PHYS	POSITIVE	NRK
45	E.C. Beyer, J. Gemel, A. Martinez, V.M. Berthoud, V. Valiunas, A.P. Moreno, P.R. Brink Heteromeric mixing of connexins: compatibility of partners and functional consequences Cell Commun. Adhes., 8 (2001), p. 199	Cx43-Cx37	E. PHYS	POSITIVE	NRK
46	M. Ahn, J. Lee, A. Gustafsson, A. Enriquez, E. Lancaster, J.Y. Sul, P.G. Haydon, D.L. Paul, Y. Huang, C.K. Abrams, S.S. Scherer Cx29 and Cx32, two connexins expressed by myelinating glia, do not interact and are functionally distinct J. Neurosci. Res., 86 (2008), p. 992	Cx29(Cx31.3)-Cx32	FRAP, Scrape loading, IHC	NEGATIVE	HELA
47	Palacios-Prado, N., Chapuis, S., Panjkovich, A. et al. Molecular determinants of magnesium-dependent synaptic plasticity at electrical synapses formed by connexin36. Nat Commun 5, 4667 (2014). https://doi.org/10.1038/ncomms5667	Cx43-Cx36	E. PHYS, Fluorescence	NEGATIVE	RIN CELLS
48	Li X, Kamasawa N, Ciolofan C, Olson CO, Lu S, Davidson KGV, et al. Connexin45-containing neuronal gap junctions in rodent retina also contain Connexin36 in both apposing hemiplaques, forming bihomotypic gap junctions, with scaffolding contributed by Zonula Occludens-1. J Neurosci. 2008 Sep 24;28(39):9769–9789. doi:10.1523/JNEUROSCI.2137-08.2008.	Cx36-Cx45	IHC	POSITIVE	HELA
49	Pelletier RM, Layeghkhavidaki H, Kumar NM, Vitale ML. Cx30.2 deletion causes imbalances in testicular Cx43, Cx46, and Cx50 and insulin receptors. Reciprocally, diabetes/obesity alters Cx30.2 in mouse testis. Am J Physiol Regul Integr Comp Physiol. 2020 Jun 4;319(2):R143–R158. doi:10.1152/ajpregu.00044.2020.	Cx31.3(Cx30.2)-Cx43	IHC	INSUFFICIENT	PRIMARY MOUSE
49	Pelletier RM, Layeghkhavidaki H, Kumar NM, Vitale ML. Cx30.2 deletion causes imbalances in testicular Cx43, Cx46, and Cx50 and insulin receptors. Reciprocally, diabetes/obesity alters Cx30.2 in mouse testis. Am J Physiol Regul Integr Comp Physiol. 2020 Jun 4;319(2):R143–R158. doi:10.1152/ajpregu.00044.2020.	Cx31.3(Cx30.2)-Cx50	IHC	INSUFFICENT	PRIMARY MOUSE
50	Bittman, K., Becker, D.L., Cicirata, F. and Parnavelas, J.G. (2002), Connexin expression in homotypic and heterotypic cell coupling in the developing cerebral cortex. J. Comp. Neurol., 443: 201-212. https://doi.org/10.1002/cne.2121	Cx26-Cx43	IHC	POSITIVE	Primary MOUSE	We found that Cx36 or Cx43 were able to form functional heterotypic channels with CH that contain E2 of Cx36 or Cx43
51	Arndt Meyer, Gerrit Hilgen, Birthe Dorgau, Esther M. Sammler, Reto Weiler, Hannah Monyer, Karin Dedek, Sheriar G. Hormuzdi; AII amacrine cells discriminate between heterocellular and homocellular locations when assembling connexin36-containing gap junctions. J Cell Sci 15 March 2014; 127 (6): 1190–1202. doi: https://doi.org/10.1242/jcs.133066	Cx36-Cx45	IHC	POSITIVE	our data strongly suggest that Cx36 and Cx45 form heterotypic and maybe even heteromeric gap junctions
52	Teubner B, Degen J, Söhl G, Güldenagel M, Bukauskas FF, Trexler EB, Verselis VK, De Zeeuw CI, Lee CG, Kozak CA, Petrasch-Parwez E, Dermietzel R, Willecke K. Functional expression of the murine connexin 36 gene coding for a neuron-specific gap junctional protein. J Membr Biol. 2000 Aug 1;176(3):249-62. doi: 10.1007/s00232001094. PMID: 10931976; PMCID: PMC3659790.	Cx36-Cx26	Dye Transfer	NEGATIVE	Dye transfer to cells paired heterotypically with Cx36 was tested in co-cultures of HeLa-Cx36 cells with one each of the following murine Cx HeLa transfectants: HeLa-Cx26, -30, -31, -32, -37, -40, -43, -45, -50.
52	Teubner B, Degen J, Söhl G, Güldenagel M, Bukauskas FF, Trexler EB, Verselis VK, De Zeeuw CI, Lee CG, Kozak CA, Petrasch-Parwez E, Dermietzel R, Willecke K. Functional expression of the murine connexin 36 gene coding for a neuron-specific gap junctional protein. J Membr Biol. 2000 Aug 1;176(3):249-62. doi: 10.1007/s00232001094. PMID: 10931976; PMCID: PMC3659790.	Cx36-Cx30	Dye Transfer	NEGATIVE
52	Teubner B, Degen J, Söhl G, Güldenagel M, Bukauskas FF, Trexler EB, Verselis VK, De Zeeuw CI, Lee CG, Kozak CA, Petrasch-Parwez E, Dermietzel R, Willecke K. Functional expression of the murine connexin 36 gene coding for a neuron-specific gap junctional protein. J Membr Biol. 2000 Aug 1;176(3):249-62. doi: 10.1007/s00232001094. PMID: 10931976; PMCID: PMC3659790.	Cx36-Cx31	Dye Transfer	NEGATIVE
52	Teubner B, Degen J, Söhl G, Güldenagel M, Bukauskas FF, Trexler EB, Verselis VK, De Zeeuw CI, Lee CG, Kozak CA, Petrasch-Parwez E, Dermietzel R, Willecke K. Functional expression of the murine connexin 36 gene coding for a neuron-specific gap junctional protein. J Membr Biol. 2000 Aug 1;176(3):249-62. doi: 10.1007/s00232001094. PMID: 10931976; PMCID: PMC3659790.	Cx36-Cx32	Dye Transfer	NEGATIVE
52	Teubner B, Degen J, Söhl G, Güldenagel M, Bukauskas FF, Trexler EB, Verselis VK, De Zeeuw CI, Lee CG, Kozak CA, Petrasch-Parwez E, Dermietzel R, Willecke K. Functional expression of the murine connexin 36 gene coding for a neuron-specific gap junctional protein. J Membr Biol. 2000 Aug 1;176(3):249-62. doi: 10.1007/s00232001094. PMID: 10931976; PMCID: PMC3659790.	Cx36-Cx37	Dye Transfer	NEGATIVE
52	Teubner B, Degen J, Söhl G, Güldenagel M, Bukauskas FF, Trexler EB, Verselis VK, De Zeeuw CI, Lee CG, Kozak CA, Petrasch-Parwez E, Dermietzel R, Willecke K. Functional expression of the murine connexin 36 gene coding for a neuron-specific gap junctional protein. J Membr Biol. 2000 Aug 1;176(3):249-62. doi: 10.1007/s00232001094. PMID: 10931976; PMCID: PMC3659790.	Cx36-Cx40	Dye Transfer	NEGATIVE
52	Teubner B, Degen J, Söhl G, Güldenagel M, Bukauskas FF, Trexler EB, Verselis VK, De Zeeuw CI, Lee CG, Kozak CA, Petrasch-Parwez E, Dermietzel R, Willecke K. Functional expression of the murine connexin 36 gene coding for a neuron-specific gap junctional protein. J Membr Biol. 2000 Aug 1;176(3):249-62. doi: 10.1007/s00232001094. PMID: 10931976; PMCID: PMC3659790.	Cx36-Cx43	Dye Transfer	NEGATIVE
52	Teubner B, Degen J, Söhl G, Güldenagel M, Bukauskas FF, Trexler EB, Verselis VK, De Zeeuw CI, Lee CG, Kozak CA, Petrasch-Parwez E, Dermietzel R, Willecke K. Functional expression of the murine connexin 36 gene coding for a neuron-specific gap junctional protein. J Membr Biol. 2000 Aug 1;176(3):249-62. doi: 10.1007/s00232001094. PMID: 10931976; PMCID: PMC3659790.	Cx36-Cx45	Dye Transfer	NEGATIVE
52	Teubner B, Degen J, Söhl G, Güldenagel M, Bukauskas FF, Trexler EB, Verselis VK, De Zeeuw CI, Lee CG, Kozak CA, Petrasch-Parwez E, Dermietzel R, Willecke K. Functional expression of the murine connexin 36 gene coding for a neuron-specific gap junctional protein. J Membr Biol. 2000 Aug 1;176(3):249-62. doi: 10.1007/s00232001094. PMID: 10931976; PMCID: PMC3659790.	Cx36-Cx50	Dye Transfer	NEGATIVE
53	Escalera-Balsera, A., Robles-Bolivar, P., Parra-Perez, A.M. et al. A rare haplotype of the GJD3 gene segregating in familial Meniere’s disease interferes with connexin assembly. Genome Med 17, 4 (2025). https://doi.org/10.1186/s13073-024-01425-1	31.9(GJD3)-Cx26	E. Phys	POSITIVE	Xenopus Oocytes
53	Escalera-Balsera, A., Robles-Bolivar, P., Parra-Perez, A.M. et al. A rare haplotype of the GJD3 gene segregating in familial Meniere’s disease interferes with connexin assembly. Genome Med 17, 4 (2025). https://doi.org/10.1186/s13073-024-01425-1	Cx31.9-Cx30	E. Phys	POSITIVE
53	Escalera-Balsera, A., Robles-Bolivar, P., Parra-Perez, A.M. et al. A rare haplotype of the GJD3 gene segregating in familial Meniere’s disease interferes with connexin assembly. Genome Med 17, 4 (2025). https://doi.org/10.1186/s13073-024-01425-1	Cx31.9-Cx31	E. Phys	POSITVE
54	Hopperstad MG, Srinivas M, Spray DC. Properties of gap junction channels formed by Cx46 alone and in combination with Cx50. Biophys J. 2000 Oct;79(4):1954–1966. doi:10.1016/S0006-3495(00)76443-5.	Cx46-Cx50	IHC E. Phys	POSITIVE	N2A
55	Nakagawa S, Maeda S, Yoshida A, Furukawa T, Nakaoka T, Shibata Y. Asparagine 175 of Connexin32 is a critical residue for docking and forming functional heterotypic gap junction channels with Connexin26. J Biol Chem. 2011 Jun 3;286(22):19672–19681. doi:10.1074/jbc.M110.210286.	Cx32-Cx26	Modeling	Positive	Homology Modeling
56	Kirichenko, E.Y., Skatchkov, S.N. & Ermakov, A.M. Structure and Functions of Gap Junctions and Their Constituent Connexins in the Mammalian CNS. Biochem. Moscow Suppl. Ser. A 15, 107–119 (2021). https://doi.org/10.1134/S1990747821020069	Cx36/Cx45		INSUFFICENT
57	Bevans CG, Kordel M, Rhee SK, Harris AL. Isoform composition of connexin channels determines selectivity among second messengers and uncharged molecules. J Biol Chem. 1998 Jan 30;273(5):2808–2816. doi:10.1074/jbc.273.5.2808.	Cx26-Cx32	E. Phys	POSITIVE	Xenopus oocyte
58	Bukauskas FF, Bukauskiene A, Verselis VK, Bennett MVL. Coupling asymmetry of heterotypic connexin 45–connexin 43-EGFP gap junctions: Properties of fast and slow gating mechanisms. Proc Natl Acad Sci U S A. 2002 Mar 5;99(5):3569–3574. doi:10.1073/pnas.052709099.	Cx45-Cx47	E. Phys	INSUFFICIENT	HELA
59	T W White, D L Paul, D A Goodenough, and R Bruzzone Molecular Biology of the Cell 1995 6:4, 459-470 Functional analysis of selective interactions among rodent connexins.	Cx26-Cx32	E. Phys	Positive	Xenopus oocyte
59	T W White, D L Paul, D A Goodenough, and R Bruzzone Molecular Biology of the Cell 1995 6:4, 459-470 Functional analysis of selective interactions among rodent connexins.	Cx32-Cx37	E. Phys	Negative	Xenopus oocyte
59	T W White, D L Paul, D A Goodenough, and R Bruzzone Molecular Biology of the Cell 1995 6:4, 459-470 Functional analysis of selective interactions among rodent connexins.	Cx32-Cx40	E. Phys	Negative	Xenopus oocyte
59	T W White, D L Paul, D A Goodenough, and R Bruzzone Molecular Biology of the Cell 1995 6:4, 459-470 Functional analysis of selective interactions among rodent connexins.	Cx37-C40	E. Phys	Negative	Xenopus oocyte
59	T W White, D L Paul, D A Goodenough, and R Bruzzone Molecular Biology of the Cell 1995 6:4, 459-470 Functional analysis of selective interactions among rodent connexins.	Cx40-Cx46	E. Phys	Negative	Xenopus oocyte
59	T W White, D L Paul, D A Goodenough, and R Bruzzone Molecular Biology of the Cell 1995 6:4, 459-470 Functional analysis of selective interactions among rodent connexins.	Cx40-Cx50	E. Phys	Negative	Xenopus oocyte
59	T W White, D L Paul, D A Goodenough, and R Bruzzone Molecular Biology of the Cell 1995 6:4, 459-470 Functional analysis of selective interactions among rodent connexins.	Cx46-Cx50	E. Phys	Positive	Xenopus oocyte
59	T W White, D L Paul, D A Goodenough, and R Bruzzone Molecular Biology of the Cell 1995 6:4, 459-470 Functional analysis of selective interactions among rodent connexins.	Cx26-Cx46	E. Phys	Positive	Xenopus oocyte
59	T W White, D L Paul, D A Goodenough, and R Bruzzone Molecular Biology of the Cell 1995 6:4, 459-470 Functional analysis of selective interactions among rodent connexins.	Cx32-Cx46	E. Phys	Positive	Xenopus oocyte
59	T W White, D L Paul, D A Goodenough, and R Bruzzone Molecular Biology of the Cell 1995 6:4, 459-470 Functional analysis of selective interactions among rodent connexins.	Cx26-Cx50	E. Phys	Positive	Xenopus oocyte
59	T W White, D L Paul, D A Goodenough, and R Bruzzone Molecular Biology of the Cell 1995 6:4, 459-470 Functional analysis of selective interactions among rodent connexins.	Cx32-Cx50	E. Phys	Positive	Xenopus oocyte
59	T W White, D L Paul, D A Goodenough, and R Bruzzone Molecular Biology of the Cell 1995 6:4, 459-470 Functional analysis of selective interactions among rodent connexins.	Cx31.9-Cx40	E. Phys	Positive	HELA
59	T W White, D L Paul, D A Goodenough, and R Bruzzone Molecular Biology of the Cell 1995 6:4, 459-470 Functional analysis of selective interactions among rodent connexins.	Cx31.9-Cx43	E. Phys	Positive	HELA
60	M. Rackauskas, Vytas K. Verselis, and Feliksas F. Bukauskas American Journal of Physiology-Heart and Circulatory Physiology 2007 293:3, H1729-H1736 Permeability of homotypic and heterotypic gap junction channels formed of cardiac connexins mCx30.2, Cx40, Cx43, and Cx45	Cx31.9-Cx45	E. Phys	Positive	HELA
