## Supplemental Table 3 for "A family-wide atlas of human connexin docking compatibility"

### Sheet: Summary_6_cases
Similarity rule	Window length (aa)	Selected positions	Selection criterion	Pair n	Spearman rho	Spearman raw p (two-sided)	Selection-adjusted permutation p	Pearson r	Pearson p (two-sided)	Positive n	Positive median	Positive Q1	Positive Q3	Negative n	Negative median	Negative Q1	Negative Q3	Mann-Whitney U	Mann-Whitney p (two-sided)	Rank-biserial effect	ROC AUC	AUC 95% CI low	AUC 95% CI high	FETCH threshold	Notes
Exact identity	17	1-17	Fixed full 17-aa motif	210	0.189174	0.00596119		0.255993	0.000176672	50	0.647059	0.426471	0.705882	160	0.529412	0.0441176	0.647059	5421	0.000132489	0.35525	0.677625	0.594186	0.758438	0.069	No window search; selection adjustment not applicable.
Physicochemical class agreement	17	1-17	Fixed full 17-aa motif	210	0.135723	0.0495108		0.245798	0.000323129	50	0.705882	0.588235	0.764706	160	0.647059	0.0588235	0.705882	5198	0.00126689	0.2995	0.64975	0.565122	0.730692	0.069	No window search; selection adjustment not applicable.
Exact identity	12	2-13	Largest positive Spearman rho	210	0.222618	0.00116369	0.00129987	0.278094	4.37319e-05	50	0.666667	0.5	0.666667	160	0.5	0.0625	0.583333	5537	3.09166e-05	0.38425	0.692125	0.610186	0.76925	0.069	Selected from 6 overlapping 12-aa windows; permutation p accounts for best-window selection.
Physicochemical class agreement	12	3-14	Largest positive Spearman rho	210	0.203222	0.00309324	0.00449955	0.278256	4.32675e-05	50	0.666667	0.583333	0.75	160	0.583333	0.0833333	0.666667	5422.5	0.000116234	0.355625	0.677813	0.595248	0.755877	0.069	Selected from 6 overlapping 12-aa windows; permutation p accounts for best-window selection.
Exact identity	7	4-10	Largest positive Spearman rho	210	0.227513	0.000897097	0.00159984	0.313182	3.68653e-06	50	0.571429	0.428571	0.571429	160	0.428571	0	0.571429	5638	6.88579e-06	0.4095	0.70475	0.626059	0.776128	0.069	Selected from 11 overlapping 7-aa windows; permutation p accounts for best-window selection.
Physicochemical class agreement	7	3-9	Largest positive Spearman rho	210	0.222716	0.00115768	0.00219978	0.317759	2.606e-06	50	0.571429	0.428571	0.714286	160	0.428571	0.142857	0.571429	5487.5	4.9117e-05	0.371875	0.685937	0.604125	0.762375	0.069	Selected from 11 overlapping 7-aa windows; permutation p accounts for best-window selection.

### Sheet: All_window_results
Similarity rule	Window length (aa)	Window positions	Selected for summary	Pair n	Spearman rho	Spearman raw p (two-sided)	Pearson r	Pearson p (two-sided)	Positive median	Negative median	Mann-Whitney p (two-sided)	Rank-biserial effect	ROC AUC
Exact identity	17	1-17	Yes	210	0.189174	0.00596119	0.255993	0.000176672	0.647059	0.529412	0.000132489	0.35525	0.677625
Physicochemical class agreement	17	1-17	Yes	210	0.135723	0.0495108	0.245798	0.000323129	0.705882	0.647059	0.00126689	0.2995	0.64975
Exact identity	12	1-12	No	210	0.196527	0.00425138	0.274711	5.45832e-05	0.583333	0.416667	9.66527e-05	0.360625	0.680312
Exact identity	12	2-13	Yes	210	0.222618	0.00116369	0.278094	4.37319e-05	0.666667	0.5	3.09166e-05	0.38425	0.692125
Exact identity	12	3-14	No	210	0.210251	0.00219166	0.277841	4.4469e-05	0.583333	0.5	9.72245e-05	0.36	0.68
Exact identity	12	4-15	No	210	0.194922	0.00458148	0.261	0.00013013	0.666667	0.5	0.000420196	0.326	0.663
Exact identity	12	5-16	No	210	0.124075	0.0727781	0.238077	0.000502079	0.666667	0.583333	0.00759361	0.2465	0.62325
Exact identity	12	6-17	No	210	0.192846	0.00504272	0.260772	0.000131972	0.75	0.666667	0.000526639	0.31975	0.659875
Physicochemical class agreement	12	1-12	No	210	0.163744	0.0175601	0.270769	7.04081e-05	0.583333	0.5	0.000666704	0.31575	0.657875
Physicochemical class agreement	12	2-13	No	210	0.175043	0.0110496	0.26993	7.42932e-05	0.666667	0.583333	0.000267053	0.336375	0.668188
Physicochemical class agreement	12	3-14	Yes	210	0.203222	0.00309324	0.278256	4.32675e-05	0.666667	0.583333	0.000116234	0.355625	0.677813
Physicochemical class agreement	12	4-15	No	210	0.19927	0.00373649	0.271943	6.52954e-05	0.75	0.666667	7.76341e-05	0.364375	0.682187
Physicochemical class agreement	12	5-16	No	210	0.13283	0.0546143	0.253943	0.000199883	0.791667	0.75	0.0017433	0.287375	0.643687
Physicochemical class agreement	12	6-17	No	210	0.134888	0.0509407	0.24248	0.000391191	0.875	0.833333	0.00155629	0.2895	0.64475
Exact identity	7	1-7	No	210	0.0977466	0.158124	0.209044	0.00232704	0.428571	0.428571	0.0029283	0.27075	0.635375
Exact identity	7	10-16	No	210	0.0742536	0.284127	0.189966	0.00575144	0.571429	0.571429	0.058713	0.17375	0.586875
Exact identity	7	11-17	No	210	0.142184	0.0395317	0.22513	0.00101892	0.714286	0.642857	0.0076367	0.244875	0.622437
Exact identity	7	2-8	No	210	0.113808	0.100023	0.22677	0.000933545	0.571429	0.571429	0.00149834	0.283625	0.641813
Exact identity	7	3-9	No	210	0.225519	0.000998064	0.317293	2.70044e-06	0.571429	0.428571	1.12164e-05	0.400125	0.700063
Exact identity	7	4-10	Yes	210	0.227513	0.000897097	0.313182	3.68653e-06	0.571429	0.428571	6.88579e-06	0.4095	0.70475
Exact identity	7	5-11	No	210	0.191082	0.00546684	0.283714	3.00701e-05	0.642857	0.571429	0.000346773	0.32675	0.663375
Exact identity	7	6-12	No	210	0.210471	0.00216778	0.286736	2.45021e-05	0.714286	0.571429	0.000348341	0.3275	0.66375
Exact identity	7	7-13	No	210	0.210388	0.00217676	0.286397	2.50749e-05	0.714286	0.571429	0.000329546	0.3285	0.66425
Exact identity	7	8-14	No	210	0.165391	0.0164407	0.2722	6.42212e-05	0.714286	0.571429	0.00196721	0.283875	0.641938
Exact identity	7	9-15	No	210	0.152764	0.0268596	0.262249	0.000120466	0.571429	0.428571	0.00441348	0.261875	0.630938
Physicochemical class agreement	7	1-7	No	210	0.117859	0.088439	0.22746	0.000899629	0.428571	0.428571	0.00506629	0.25725	0.628625
Physicochemical class agreement	7	10-16	No	210	0.0596394	0.389864	0.211568	0.00205211	0.857143	0.714286	0.0379594	0.187125	0.593562
Physicochemical class agreement	7	11-17	No	210	0.0654239	0.345459	0.215334	0.00169658	1	0.857143	0.0398361	0.1785	0.58925
Physicochemical class agreement	7	2-8	No	210	0.124505	0.0717841	0.232147	0.000697666	0.571429	0.571429	0.00246252	0.274	0.637
Physicochemical class agreement	7	3-9	Yes	210	0.222716	0.00115768	0.317759	2.606e-06	0.571429	0.428571	4.9117e-05	0.371875	0.685937
Physicochemical class agreement	7	4-10	No	210	0.204774	0.0028693	0.308711	5.145e-06	0.571429	0.428571	2.14122e-05	0.38975	0.694875
Physicochemical class agreement	7	5-11	No	210	0.161666	0.0190666	0.286983	2.40938e-05	0.714286	0.571429	0.000366694	0.324625	0.662312
Physicochemical class agreement	7	6-12	No	210	0.170721	0.0132329	0.273597	5.8677e-05	0.857143	0.714286	0.000740687	0.308625	0.654312
Physicochemical class agreement	7	7-13	No	210	0.169182	0.0140976	0.272668	6.23108e-05	0.857143	0.714286	0.000787343	0.307	0.6535
Physicochemical class agreement	7	8-14	No	210	0.169182	0.0140976	0.272668	6.23108e-05	0.857143	0.714286	0.000787343	0.307	0.6535
Physicochemical class agreement	7	9-15	No	210	0.167529	0.0150803	0.272102	6.46287e-05	0.857143	0.714286	0.00083596	0.3055	0.65275

### Sheet: Parameters
Parameter	Value
WT/293FT raw input	Grouped_Dubi_2.5_ALL_FTRaw_070226 Dubious Relabled.xlsx
Cx master input	Cx_master_list.xlsx
EL2 motif input	reported_length_EL2_motifs_21_isoforms.csv
Amino-acid class input	amino_acid_physicochemical_groups.xlsx
Analysis-config input	analysis_config_defaults.xlsx
Heterotypic pair count	210
FETCH threshold	0.069
FETCH call rule	ROUND_HALF_UP to 3 decimals, then score >= threshold
Excluded dubious values	yes and QC-yes (normalized as yes/qcyes)
Window selection criterion	Largest positive Spearman rho with WT/293FT mean FETCH
Window tie-break rule	Earliest starting position
Permutation families	12-aa exact, 12-aa class, 7-aa exact, 7-aa class; adjusted separately
Permutation method	Shuffle FETCH means; rescan every candidate window; retain maximum positive rho
Permutation count	10000
Permutation p interpretation	One-sided selection-adjusted p for the maximum positive Spearman rho
Raw correlation p-values	Two-sided SciPy Spearman and Pearson p-values
Mann-Whitney test	Two-sided; positive versus negative similarity distributions
Effect size	Rank-biserial correlation = 2*AUC - 1; positive values indicate higher similarity in FETCH-positive pairs
AUC confidence interval	Stratified nonparametric bootstrap, 95% percentile interval
AUC bootstrap count	10000
Random seed	20260717
